# Age-Dependent Maturation and Rejuvenation of the Neural 3D Chromatin Interactome in Enriched Environments

**DOI:** 10.1101/2024.10.22.619383

**Authors:** Javier Gancedo-Verdejo, Rocío G. Urdinguio, Juan Ramón Tejedor, Raúl F. Pérez, Alfonso Peñarroya, Pablo Santamarina-Ojeda, Annalisa Roberti, Jennifer M. Kefauver, Carlota Álvarez-Díaz, Mar Rodríguez-Santamaría, José Luis Trejo, Laureano Tomás-Daza, Llorenç Rovirosa, Biola M. Javierre, Agustín F. Fernández, Mario F. Fraga

## Abstract

Aging is a multifactorial biological process resulting in physiological and cellular decline. However, our understanding of age-related changes in 3D genome organization and the effect of external interventions on this process, remains limited. Here we describe alterations in the landscape of the 3D chromatin interactome upon aging, utilizing the low input Promoter Capture Hi-C (liCHi-C) technique with hippocampal neurons. We integrated liCHi-C data with RNA-seq data to identify functional implications. Furthermore, we assessed the effect of exposure to environmental enrichment (EE). Remarkably, our results demonstrated an age-dependent modulation of promoter interactions and expression with EE, with aging-like changes induced in young mice upon EE, likely associated with early brain maturation; while age-related alterations were reverted in old mice, leading to a partial rejuvenation of aged mouse hippocampi. These findings revealed a dynamic behaviour of the neuronal 3D chromatin structure over time, which can be modulated by external interventions.
