## Supplemental Tables S1-S10 for "Age-Dependent Maturation and Rejuvenation of the Neural 3D Chromatin Interactome in Enriched Environments": Table S1.xlsx

### Sheet: liCHi-C analysis
	Condition	Young_1	Young_2	Young_3	Young_merge	Old_1	Old_2	Old_3	Old_merge	YES_1	YES_2	YES_3	YES_merge	OES_1	OES_2	OES_3	OES_merge
HICUP
Truncating and Mapping
	Total_Reads_1	496561443	447637346	440370067		412549076	417520752	396250244		496784450	446648316	420371702		469857375	439196469	435429248
	Total_Reads_2	496561443	447637346	440370067		412549076	417520752	396250244		496784450	446648316	420371702		469857375	439196469	435429248
	Not_Truncated_Reads_1	290310087	264585412	259303304		235182929	242076643	226973023		275972553	265181841	252864649		263057936	257498584	260235721
	Not_Truncated_Reads_2	296515859	272677067	264683502		242630726	247630842	233151380		282555648	270486009	257654475		270650346	265238015	266252075
	Truncated_Read_1	206251356	183051934	181066763		177366147	175444109	169277221		220811897	181466475	167507053		206799439	181697885	175193527
	Truncated_Read_2	200045584	174960279	175686565		169918350	169889910	163098864		214228802	176162307	162717227		199207029	173958454	169177173
	Average_Length_Truncated_1	82.61	82.04	81.79		82.18	82.06	81.91		82.39	81.24	82.05		82.39	82.12	82.09
	Average_Length_Truncated_2	82.79	81.69	81.65		81.79	81.94	81.62		82.36	81.36	82		82.09	81.76	81.85
	Too_Short_To_Map_Read_1	7311153	6755820	6746305		6444399	6337374	6173924		7905286	6821050	6121530		7459937	6518056	6428264
	Too_Short_To_Map_Read_2	6897035	6377407	6508388		6142658	6062586	5925768		7570054	6511702	5867557		7128585	6215238	6186621
	Unique_Alignments_Read_1	443701614	389096478	378927258		368686789	361809988	345605341		446707240	381292205	361170976		419096351	380986542	377278296
	Unique_Alignments_Read_2	430573192	370549503	364833068		354467970	347956638	330321212		434666640	368048164	348269415		404311881	362957931	360534733
	Multiple_Alignments_Read_1	38553149	45411127	50062169		32339913	43267836	40009269		36177248	50344530	40320078		36838658	45998479	46924646
	Multiple_Alignments_Read_2	41656044	49209826	52996528		35017248	45959051	42552022		39024322	53057493	43071792		39628594	48680248	49782765
	Failed_To_Align_Read_1	6995527	6373921	4634335		5077975	6105554	4461710		5994676	8190531	12759118		6462429	5693392	4798042
	Failed_To_Align_Read_2	17435172	21500610	16032083		16921200	17542477	17451242		15523434	19030957	23162938		18788315	21343052	18925129
	Paired_Read_1	394644938	335758459	329284405		324803800	314022455	299583242		399574541	330184660	312807815		369367382	328938885	326360014
	Paired_Read_2	394644938	335758459	329284405		324803800	314022455	299583242		399574541	330184660	312807815		369367382	328938885	326360014
Filtering
	Valid_Pairs	336714371	281476692	273105739		276215538	262717692	251390738		342185707	276882387	248024723		313843663	267265111	272463104
	Valid_Cis_Close	50847997	42806473	37694620		42028136	39865500	37773471		48077463	41136543	34970485		45905764	44114192	40363294
	Valid_Cis_Far	237629542	199739056	195416183		194869325	186688433	177557799		243511387	197086630	175429765		224098203	188328827	192923603
	Valid_Trans	48236832	38931163	39994936		39318077	36163759	36059468		50596857	38659214	37624473		43839696	34822092	39176207
	Invalid_Pairs	57930567	54281767	56178666		48588262	51304763	48192504		57388834	53302273	64783092		55523719	61673774	53896910
	Same_Circularised	4264909	3782540	3407071		3486920	3415447	3427336		4081891	3646914	3058272		3904447	3858549	3502042
	Same_Dangling_Ends	2833979	2176661	2277516		1840245	2050016	1659962		2347490	1964780	4532303		2224226	2292817	2078915
	Same_Fragment_Internal	4677630	4194414	2890440		2895494	4171657	2371482		4021540	3006102	10935351		3075238	3896249	2867676
	Re_Ligation	30274757	31645178	36125785		27164609	29239866	28506663		29612519	32681939	29854075		30810152	38674608	33712808
	Contiguous_Sequence	2215702	2087994	1972028		1923870	1995236	1787368		2187406	2049137	1758441		2159062	2632626	2026803
	Wrong_Size	13663590	10394980	9505826		11277124	10432541	10439693		15137988	9953401	14644650		13350594	10318925	9708666
De-duplication
	Deduplication_Read_Pairs_Uniques	224305752	215957177	202014987		210122992	193953080	181144712		250179986	194569589	197498627		200039246	173845580	190309090
	Deduplication_Cis_Close_Uniques	34096925	32974388	28054592		32091372	29599191	27389395		35311942	29102312	27938107		29495345	28933364	28394669
	Deduplication_Cis_Far_Uniques	158214870	153196287	144519815		148187712	137754543	127893238		177976931	138453460	139688098		142699871	122425598	134718252
	Deduplication_Trans_Uniques	31993957	29786502	29440580		29843908	26599346	25862079		36891113	27013817	29872422		27844030	22486618	27196169
	Percentage_Cis	85.7365	86.2072	85.4265		85.7969	86.2857	85.723		85.2542	86.1161	84.8746		86.0807	87.0652	85.7095
	Percentage_Trans	14.2635	13.7928	14.5735		14.2031	13.7143	14.277		14.7458	13.8839	15.1254		13.9193	12.9348	14.2905
	Percentage_of duplication	33.384	23.2771	26.0305		23.9279	26.1743	27.943		26.8877	29.7284	20.3714		36.2615	34.9539	30.1523
Capture
	Both_Captured	6370561	5811527	4994139		6158429	5129848	4644696		7500172	4949312	5593268		5654500	4339056	4994139
	Forward_Captured	68096725	59597385	53610324		63710057	54663643	51821211		77779428	53637657	56695432		62021140	48009310	53610324
	Reverse_Captured	69210705	60591258	54286151		64864161	55414378	52537975		79070092	54329781	57476641		63100866	48673921	54286151
	Capture_efficiency	64.05	58.34	55.88		64.12	59.4	60.18		65.69	58.03	60.64		65.38	58.11	55.88
	Capture_efficiency_Both_Captured	4.43392	4.61232	4.42387		4.57085	4.45269	4.26104		4.56354	4.38315	4.67019		4.32379	4.29515	4.42387
	Capture_efficiency_Forward_Captured	47.3954	47.2994	47.4887		47.2863	47.4478	47.5407		47.3256	47.5019	47.3388		47.4253	47.5235	47.4887
	Capture_efficiency_Reverse_Captured	48.1707	48.0882	48.0874		48.1429	48.0995	48.1983		48.1109	48.1149	47.991		48.2509	48.1814	48.0874
	Unique Valid Captured Reads	143677991	126000170	112890614		134732647	115207869	109003882		164349692	112916750	119765341		130776506	101022287	112890614
	Unique Valid Captured Cis	122262547	107633091	95423859		114707227	98551179	92583590		139106542	96332713	100658156		111808676	87136176	95423859
	Unique Valid Captured Trans	21415444	18367079	17466755		20025420	16656690	16420292		25243150	16584037	19107185		18967830	13886111	17466755
CHiCAGO
	Promoter_npPIR_Int	184613	166539	154011	192466	171038	159491	154951	190153	190119	157054	155844	189487	171454	152710	152069	186123
	Promoter_pPIR_Int	29320	28640	26638	30484	28735	27263	25282	30016	30496	26669	28432	29606	27359	25208	25547	30178
	Total_Int	213933	195179	180649	222950	199773	186754	180233	220169	220615	183723	184276	219093	198813	177918	177616	216301
	Mean_distance	5.41896e+06	4.22052e+06	3.90662e+06	496110	4.35919e+06	3.39804e+06	3.19367e+06	454586	6.65008e+06	3.87651e+06	3.73598e+06	515306	4.76242e+06	2.94199e+06	3.64744e+06	455804
	Median_distance	468745	415129	406798	262542	425846	386578	375442	254474	512811	402134	390090	263386	430316	373340	392176	250290
