## Supplemental Tables S1-S10 for "Age-Dependent Maturation and Rejuvenation of the Neural 3D Chromatin Interactome in Enriched Environments": Table S3.xlsx

### Sheet: RNAseq
RNAseq Replicate	Total fragments	Percentage Total Mapped
Young_1	112956493	73.0973
Young_2	83896652	75.07
Young_3	86728653	75.5083
Old_1	54175587	72.7703
Old_2	85584370	73.8653
Old_3	82785788	75.2814
YES_1	92631862	75.129
YES_2	87854718	76.9685
YES_3	79338815	71.1604
OES_1	77608967	75.7574
OES_2	55770598	72.5523
OES_3	57719005	73.4117
