## Supplemental Tables S1-S10 for "Age-Dependent Maturation and Rejuvenation of the Neural 3D Chromatin Interactome in Enriched Environments": Table S4.xlsx

### Sheet: Aging (M2)
GSEA M2 Aging (Fig. 2D)
GSEA M2 NAME	ES_Aging	NES_Aging	FDR.q.val_Aging (< 0.05)
WP_CYTOPLASMIC_RIBOSOMAL_PROTEINS	0.6314	2.62107	0
REACTOME_FORMATION_OF_A_POOL_OF_FREE_40S_SUBUNITS	0.57426	2.49407	0
REACTOME_NONSENSE_MEDIATED_DECAY_NMD	0.56091	2.46743	0
REACTOME_NONSENSE_MEDIATED_DECAY_NMD_INDEPENDENT_OF_THE_EXON_JUNCTION_COMPLEX_EJC	0.574382	2.43674	0
REACTOME_EUKARYOTIC_TRANSLATION_INITIATION	0.525454	2.35961	0.000531064
WUNDER_INFLAMMATORY_RESPONSE_AND_CHOLESTEROL_UP	0.58875	2.34373	0.000442553
BILANGES_SERUM_AND_RAPAMYCIN_SENSITIVE_GENES	0.564609	2.31594	0.000379331
REACTOME_TRANSLATION	0.467872	2.29908	0.00082222
ICHIBA_GRAFT_VERSUS_HOST_DISEASE_D7_UP	0.517379	2.29863	0.000730862
BAUS_TFF2_TARGETS_UP	0.730392	2.29399	0.000657776
REACTOME_ANTIGEN_PROCESSING_CROSS_PRESENTATION	0.546192	2.28173	0.000597978
ZEMEK_IMMUNE_CHECKPOINT_BLOCKADE_OVARIAN_CANCER_OVERLAP_UP	0.54158	2.25571	0.000994201
ZEMEK_IMMUNE_CHECKPOINT_BLOCKADE_OVARIAN_CANCER_RENCA_UP	0.544063	2.24642	0.0010198
REACTOME_AUF1_HNRNP_D0_BINDS_AND_DESTABILIZES_MRNA	0.542179	2.11299	0.00579903
YAO_TEMPORAL_RESPONSE_TO_PROGESTERONE_CLUSTER_13	0.440864	2.11219	0.00541243
REACTOME_REGULATION_OF_RUNX3_EXPRESSION_AND_ACTIVITY	0.542798	2.1121	0.00507415
REACTOME_MITOCHONDRIAL_TRANSLATION	0.481136	2.09303	0.00547627
REACTOME_CLEC7A_DECTIN_1_SIGNALING	0.482584	2.07543	0.00692231
REACTOME_MAJOR_PATHWAY_OF_RRNA_PROCESSING_IN_THE_NUCLEOLUS_AND_CYTOSOL	0.431939	2.07381	0.00668914
REACTOME_ACTIVATION_OF_NF_KAPPAB_IN_B_CELLS	0.517585	2.07217	0.0064218
REACTOME_NUCLEAR_EVENTS_MEDIATED_BY_NFE2L2	0.534279	2.07052	0.00623899
REACTOME_ER_PHAGOSOME_PATHWAY	0.663651	2.06841	0.00601786
REACTOME_DECTIN_1_MEDIATED_NONCANONICAL_NF_KB_SIGNALING	0.528561	2.06723	0.0058138
REACTOME_CROSS_PRESENTATION_OF_SOLUBLE_EXOGENOUS_ANTIGENS_ENDOSOMES	0.549436	2.04704	0.00793861
ONO_FOXP3_TARGETS_UP	0.699533	2.02135	0.00988296
REACTOME_UBIQUITIN_MEDIATED_DEGRADATION_OF_PHOSPHORYLATED_CDC25A	0.52205	2.02061	0.00960643
LEE_AGING_CEREBELLUM_UP	0.478146	1.98839	0.0133908
REACTOME_ANTIGEN_PRESENTATION_FOLDING_ASSEMBLY_AND_PEPTIDE_LOADING_OF_CLASS_I_MHC	0.591798	1.98078	0.0140379
REACTOME_DEGRADATION_OF_AXIN	0.5029	1.9564	0.0181096
REACTOME_METABOLISM_OF_POLYAMINES	0.497593	1.94542	0.0202403
REACTOME_DOWNSTREAM_SIGNALING_EVENTS_OF_B_CELL_RECEPTOR_BCR	0.461736	1.94325	0.020005
LI_INDUCED_T_TO_NATURAL_KILLER_UP	0.382617	1.92618	0.0232912
REACTOME_TNFR2_NON_CANONICAL_NF_KB_PATHWAY	0.446844	1.91993	0.0237049
REACTOME_DEGRADATION_OF_DVL	0.487803	1.91365	0.0243962
WORSCHECH_TUMOR_EVASION_AND_TOLEROGENICITY_UP	0.63769	1.90357	0.0259156
REACTOME_SIGNALING_BY_THE_B_CELL_RECEPTOR_BCR	0.432387	1.89607	0.0276181
NADLER_OBESITY_UP	0.473637	1.89331	0.0275128
REACTOME_COMPLEMENT_CASCADE	0.578437	1.88697	0.0281704
SEKI_INFLAMMATORY_RESPONSE_LPS_UP	0.453064	1.88351	0.0284586
WP_TYPE_II_INTERFERON_SIGNALING_IFNG	0.567289	1.88183	0.0281327
WP_MICROGLIA_PATHOGEN_PHAGOCYTOSIS_PATHWAY	0.519337	1.87495	0.0292747
HEVNER_TELENCEPHALON_MICROGLIA	0.574182	1.86614	0.0310251
WP_TYROBP_CAUSAL_NETWORK_IN_MICROGLIA	0.47617	1.85259	0.0345765
SHIN_B_CELL_LYMPHOMA_CLUSTER_2	0.552777	1.84221	0.0367834
REACTOME_GLI3_IS_PROCESSED_TO_GLI3R_BY_THE_PROTEASOME	0.462187	1.84047	0.0367822
REACTOME_ACTIVATION_OF_THE_MRNA_UPON_BINDING_OF_THE_CAP_BINDING_COMPLEX_AND_EIFS_AND_SUBSEQUENT_BINDING_TO_43S	0.457937	1.83868	0.0369243
REACTOME_RESPIRATORY_ELECTRON_TRANSPORT	0.424992	1.82844	0.0396558
LIAN_LIPA_TARGETS_6M	0.469462	1.81985	0.0420327
REACTOME_SCF_SKP2_MEDIATED_DEGRADATION_OF_P27_P21	0.45468	1.81919	0.0412558
REACTOME_APC_C_CDH1_MEDIATED_DEGRADATION_OF_CDC20_AND_OTHER_APC_C_CDH1_TARGETED_PROTEINS_IN_LATE_MITOSIS_EARLY_G1	0.43365	1.81554	0.041809
REACTOME_STABILIZATION_OF_P53	0.456327	1.81315	0.0418973
REACTOME_REGULATION_OF_RAS_BY_GAPS	0.444686	1.80826	0.0430506
REACTOME_C_TYPE_LECTIN_RECEPTORS_CLRS	0.407723	1.80741	0.0424628
REACTOME_RUNX1_REGULATES_TRANSCRIPTION_OF_GENES_INVOLVED_IN_DIFFERENTIATION_OF_HSCS	0.452464	1.8069	0.0418437
REACTOME_RESPIRATORY_ELECTRON_TRANSPORT_ATP_SYNTHESIS_BY_CHEMIOSMOTIC_COUPLING_AND_HEAT_PRODUCTION_BY_UNCOUPLING_PROTEINS	0.398978	1.79186	0.0474993
BIOCARTA_NUCLEARRS_PATHWAY	0.598181	1.79016	0.0475493
CHEBOTAEV_GR_TARGETS_UP	-0.490144	-1.79232	0.049504
MARTORIATI_MDM4_TARGETS_NEUROEPITHELIUM_DN	-0.439223	-1.79644	0.0479387
WP_MONOAMINE_GPCRS	-0.588715	-1.80168	0.0465106
BURTON_ADIPOGENESIS_12	-0.575046	-1.80388	0.0466367
REACTOME_TRANSMISSION_ACROSS_CHEMICAL_SYNAPSES	-0.431465	-1.80792	0.0462667
SCHAEFFER_PROSTATE_DEVELOPMENT_6HR_UP	-0.437567	-1.81514	0.0439915
WP_GPCRS_CLASS_A_RHODOPSINLIKE	-0.464509	-1.81766	0.0446797
GOBERT_CORE_OLIGODENDROCYTE_DIFFERENTIATION	-0.549902	-1.81776	0.0462706
WP_GPCRS_ODORANT	-0.491529	-1.81834	0.0476912
HEVNER_TELENCEPHALON_MENINGEAL_CELLS	-0.539094	-1.82983	0.0431675
MCDOWELL_ACUTE_LUNG_INJURY_UP	-0.551741	-1.83207	0.0434113
REACTOME_PEPTIDE_LIGAND_BINDING_RECEPTORS	-0.467521	-1.84206	0.0402731
WP_GDNFRET_SIGNALING_AXIS	-0.651261	-1.84788	0.0388903
LANDIS_ERBB2_BREAST_PRENEOPLASTIC_UP	-0.64942	-1.8495	0.0396094
DURAND_STROMA_S_UP	-0.423356	-1.85139	0.0409561
REACTOME_GABA_RECEPTOR_ACTIVATION	-0.543174	-1.85643	0.0410144
KAMMINGA_EZH2_TARGETS	-0.581701	-1.89008	0.0271189
BRIDEAU_IMPRINTED_GENES	-0.531869	-1.897	0.0254964
PLASARI_TGFB1_TARGETS_10HR_DN	-0.443809	-1.91745	0.0202671
REACTOME_G_ALPHA_S_SIGNALLING_EVENTS	-0.492375	-1.91797	0.0215032
REACTOME_NEUROTRANSMITTER_RECEPTORS_AND_POSTSYNAPTIC_SIGNAL_TRANSMISSION	-0.48787	-1.93764	0.0173313
MIKKELSEN_NPC_HCP_WITH_H3K4ME3_AND_H3K27ME3	-0.467171	-1.95194	0.0158396
MEISSNER_NPC_HCP_WITH_H3K4ME3_AND_H3K27ME3	-0.498473	-1.97468	0.0125592
TERAO_AOX4_TARGETS_SKIN_DN	-0.642546	-1.97898	0.0133184
MARSON_FOXP3_TARGETS_STIMULATED_UP	-0.690971	-1.98232	0.0137132
WP_DOPAMINERGIC_NEUROGENESIS	-0.667508	-2.01937	0.00822362
REACTOME_CLASS_A_1_RHODOPSIN_LIKE_RECEPTORS	-0.479623	-2.02038	0.00925157
BURTON_ADIPOGENESIS_11	-0.580605	-2.02166	0.0103313
HEVNER_CORTEX_INTERNEURON_PRECURSOR_CELLS	-0.686037	-2.03175	0.0106326
KUNINGER_IGF1_VS_PDGFB_TARGETS_DN	-0.620831	-2.05883	0.00681135
REACTOME_GPCR_LIGAND_BINDING	-0.480781	-2.06432	0.00744796
LEIN_MIDBRAIN_MARKERS	-0.583963	-2.19468	0.000843143
ZHANG_BREAST_CANCER_PROGENITORS_UP	-0.491814	-2.20522	0.000838084
WP_GPCRS_NONODORANT	-0.525092	-2.2122	0.000840321

### Sheet: EE-Young vs EE-Old (M2)
GSEA M2 EE-Young vs EE-Old (Fig. 4D)
GSEA M2 NAME	ES_EE_Young	NES_EE_Young	FDR.q.val_EE_Young (< 0.2)	ES_EE_Old	NES_EE_Old	FDR.q.val_EE_Old (< 0.2)
GESERICK_TERT_TARGETS_DN	0.733142	1.96644	0.0119393	-0.644504	-1.82248	0.140732
REACTOME_COLLAGEN_BIOSYNTHESIS_AND_MODIFYING_ENZYMES	0.669497	2.31347	0	-0.531149	-1.91119	0.138135
REACTOME_COLLAGEN_CHAIN_TRIMERIZATION	0.674036	2.04159	0.00558912	-0.572995	-1.83357	0.140004
REACTOME_COLLAGEN_FORMATION	0.66156	2.35571	0	-0.543446	-1.97921	0.150382
REACTOME_DEGRADATION_OF_THE_EXTRACELLULAR_MATRIX	0.463074	1.694	0.128004	-0.484299	-1.82005	0.12989
REACTOME_EXTRACELLULAR_MATRIX_ORGANIZATION	0.504432	2.07876	0.0038994	-0.446102	-1.90939	0.106873

### Sheet: Aging vs EE-Young (M2)
GSEA M2 Aging vs EE-Young (Fig. 6A)
GSEA M2 NAME	ES_Aging	NES_Aging	FDR.q.val_Aging (< 0.05)	ES_EE_Young	NES_EE_Young	FDR.q.val_EE_Young (< 0.2)
BRIDEAU_IMPRINTED_GENES	-0.531869	-1.897	0.0254964	0.58328	2.02418	0.00552829
WP_DOPAMINERGIC_NEUROGENESIS	-0.667508	-2.01937	0.00822362	0.567982	1.6269	0.167742
ONO_FOXP3_TARGETS_UP	0.699533	2.02135	0.00988296	0.706996	1.78758	0.0785748
HEVNER_TELENCEPHALON_MICROGLIA	0.574182	1.86614	0.0310251	-0.756007	-2.20595	0.00556119

### Sheet: Aging vs EE-Old (M2)
GSEA M2 Aging vs EE-Old (Fig. 6B)
GSEA M2 NAME	ES_Aging	NES_Aging	FDR.q.val_Aging (< 0.05)	ES_EE_Old	NES_EE_Old	FDR.q.val_EE_Old (< 0.2)
MEISSNER_NPC_HCP_WITH_H3K4ME3_AND_H3K27ME3	-0.498473	-1.97468	0.0125592	0.434293	1.75644	0.15295
REACTOME_CLASS_A_1_RHODOPSIN_LIKE_RECEPTORS	-0.479623	-2.02038	0.00925157	0.420358	1.79738	0.13957
REACTOME_G_ALPHA_S_SIGNALLING_EVENTS	-0.492375	-1.91797	0.0215032	0.496791	1.95324	0.13344
REACTOME_GPCR_LIGAND_BINDING	-0.480781	-2.06432	0.00744796	0.428437	1.88736	0.18103
REACTOME_PEPTIDE_LIGAND_BINDING_RECEPTORS	-0.467521	-1.84206	0.0402731	0.43847	1.77065	0.142392
WP_GPCRS_NONODORANT	-0.525092	-2.2122	0.000840321	0.434256	1.82483	0.133902
BILANGES_SERUM_AND_RAPAMYCIN_SENSITIVE_GENES	0.564609	2.31594	0.000379331	0.472986	1.73666	0.16336
REACTOME_MITOCHONDRIAL_TRANSLATION	0.481136	2.09303	0.00547627	0.460705	1.77741	0.143571
REACTOME_COMPLEMENT_CASCADE	0.578437	1.88697	0.0281704	-0.636107	-1.91593	0.198784

### Sheet: Aging vs EE-Old (M5)
GSEA M5 (GO) Aging vs EE Old (Supplementary Fig. 9A)
GSEA M5 (GO) NAME	ES_Aging	NES_Aging	FDR.q.val_Aging (< 0.05)	ES_EE_Old	NES_EE_Old	FDR.q.val_EE_Old (< 0.2)
GOBP_ADENYLATE_CYCLASE_ACTIVATING_G_PROTEIN_COUPLED_RECEPTOR_SIGNALING_PATHWAY	-0.523682	-2.05056	0.0123291	0.488245	1.93697	0.0805659
GOBP_ADENYLATE_CYCLASE_MODULATING_G_PROTEIN_COUPLED_RECEPTOR_SIGNALING_PATHWAY	-0.497374	-2.04498	0.0129376	0.465164	1.97972	0.0996907
GOBP_NEUROPEPTIDE_SIGNALING_PATHWAY	-0.608563	-2.23612	0.000951671	0.607863	2.20731	0.0042167
GOCC_GAP_JUNCTION	-0.663791	-1.95216	0.0319157	0.65991	1.95212	0.0739704
GOMF_G_PROTEIN_COUPLED_RECEPTOR_ACTIVITY	-0.511392	-2.22195	0.000712384	0.424409	1.90105	0.0741781
GOMF_NEUROPEPTIDE_RECEPTOR_ACTIVITY	-0.736055	-2.23138	0.000634447	0.612617	1.87783	0.0810411
GOMF_NEUROTRANSMITTER_RECEPTOR_ACTIVITY	-0.628934	-2.26912	0.000945667	0.489601	1.8198	0.140371
GOCC_LARGE_RIBOSOMAL_SUBUNIT	0.554655	2.48595	0.000222698	0.500231	1.97689	0.0786483
GOCC_MITOCHONDRIAL_PROTEIN_CONTAINING_COMPLEX	0.41826	2.13213	0.00723994	0.389473	1.75922	0.180027
GOCC_ORGANELLAR_RIBOSOME	0.494363	2.11063	0.00842509	0.505336	1.92615	0.0748111
GOCC_RIBOSOMAL_SUBUNIT	0.540593	2.58265	0	0.419036	1.76341	0.184715
GOMF_STRUCTURAL_CONSTITUENT_OF_RIBOSOME	0.573975	2.7171	0	0.451475	1.88093	0.083204
GOBP_HUMORAL_IMMUNE_RESPONSE_MEDIATED_BY_CIRCULATING_IMMUNOGLOBULIN	0.654355	2.23174	0.0036373	-0.62133	-1.94923	0.154906
GOCC_MHC_PROTEIN_COMPLEX	0.696508	2.14822	0.00655707	-0.726664	-2.01356	0.105511

### Sheet: LEIN
GSEA LEIN (Supplementary Fig. 9B)
GSEA LEIN NAME	ES_Aging	NES_Aging	FDR.q.val_Aging	ES_EE_Young	NES_EE_Young	FDR.q.val_EE_Young	ES_EE_Young	NES_EE_Young	FDR.q.val_EE_Young
LEIN_LOCALIZED_TO_DISTAL_AND_PROXIMAL_DENDRITES	0.401593	1.17568	0.53838	-0.340268	-0.915192	1	-0.430856	-1.15358	0.660058
LEIN_LOCALIZED_TO_PROXIMAL_DENDRITES	0.350768	1.2514	0.442543	0.24725	0.757688	1	-0.447403	-1.44855	0.359658
LEIN_ASTROCYTE_MARKERS	-0.2214	-0.737204	1	-0.341032	-1.13864	0.940349	0.28453	0.947701	1
LEIN_OLIGODENDROCYTE_MARKERS	-0.360718	-1.33835	0.321386	-0.30292	-1.12372	0.952899	-0.327649	-1.22926	0.58277
LEIN_CEREBELLUM_MARKERS	-0.371967	-1.38799	0.265606	0.30911	1.11573	0.681083	-0.269453	-1.01526	0.797956
LEIN_NEURON_MARKERS	-0.203346	-0.725533	1	0.25626	0.886896	1	-0.27241	-0.999272	0.812209
LEIN_CHOROID_PLEXUS_MARKERS	0.217797	0.941862	0.883579	0.790519	2.91927	0	-0.367982	-1.43923	0.363339
LEIN_MIDBRAIN_MARKERS	-0.583963	-2.19468	0.000843143	0.421693	1.5377	0.221678	0.387486	1.45674	0.571819
LEIN_MEDULLA_MARKERS	-0.418954	-1.53197	0.160643	0.389694	1.40299	0.351404	0.365839	1.36836	0.653606
LEIN_PONS_MARKERS	-0.45014	-1.70449	0.0643886	0.336805	1.23295	0.519226	0.3548	1.34159	0.664637
