## Supplemental Tables S1-S10 for "Age-Dependent Maturation and Rejuvenation of the Neural 3D Chromatin Interactome in Enriched Environments": Table S5.xlsx

### Sheet: Aging
Aging - DEGs with altered interactions (Supplementary Fig. 3A)
Symbol	ENSEMBL_ID	Promoter_interactions	Expression_regulation	Expression_log2FoldChange	Expression_pvalue
Inhba	ENSMUSG00000041324	Enriched	Upregulated	0.85569	2.30957e-07
Acan	ENSMUSG00000030607	Enriched	Upregulated	0.881713	2.40601e-07
Gm10277	ENSMUSG00000069804	Enriched	Upregulated	2.43144	4.21021e-06
Zbtb20	ENSMUSG00000022708	Enriched	Upregulated	0.771133	8.80798e-05
Spaca6	ENSMUSG00000080316	Enriched	Upregulated	0.544153	0.000110753
Nfatc2	ENSMUSG00000027544	Enriched	Upregulated	0.602221	0.000215149
Serpinb8	ENSMUSG00000026315	Enriched	Upregulated	0.915419	0.000248467
Klk10	ENSMUSG00000030693	Enriched	Upregulated	1.81288	0.000251484
Aopep	ENSMUSG00000021458	Enriched	Upregulated	0.567757	0.00115331
Camta2	ENSMUSG00000040712	Enriched	Upregulated	0.317633	0.00119894
Nron	ENSMUSG00000086484	Enriched	Upregulated	2.48435	0.00150992
Lpl	ENSMUSG00000015568	Enriched	Upregulated	0.896971	0.00190765
Kcnj6	ENSMUSG00000043301	Enriched	Upregulated	0.290063	0.00251312
Rgs10	ENSMUSG00000030844	Enriched	Upregulated	0.367796	0.00334561
Fhad1	ENSMUSG00000051435	Enriched	Upregulated	0.776551	0.00465251
Tmem119	ENSMUSG00000054675	Enriched	Upregulated	0.370223	0.00501771
Map3k15	ENSMUSG00000031303	Enriched	Upregulated	1.25964	0.00510723
Prdm8	ENSMUSG00000035456	Enriched	Upregulated	0.629029	0.00514035
Epha7	ENSMUSG00000028289	Enriched	Upregulated	0.284228	0.00589942
Mmp19	ENSMUSG00000025355	Enriched	Upregulated	0.771074	0.00659779
Egr2	ENSMUSG00000037868	Enriched	Upregulated	1.7901	0.00687593
Sfi1	ENSMUSG00000023764	Enriched	Upregulated	0.419574	0.00743181
Tet3	ENSMUSG00000034832	Enriched	Upregulated	0.30386	0.0080346
Olfm4	ENSMUSG00000022026	Enriched	Upregulated	0.728175	0.00847179
Cyp26b1	ENSMUSG00000063415	Enriched	Upregulated	0.643284	0.00897232
Sema5b	ENSMUSG00000052133	Enriched	Upregulated	0.463941	0.0109836
Tmod1	ENSMUSG00000028328	Enriched	Upregulated	0.460823	0.0114504
Nav2	ENSMUSG00000052512	Enriched	Upregulated	0.42114	0.0114515
Ppfia4	ENSMUSG00000026458	Enriched	Upregulated	0.491977	0.0114678
Selenow	ENSMUSG00000041571	Enriched	Upregulated	0.645903	0.0121354
Syndig1	ENSMUSG00000074736	Enriched	Upregulated	0.297847	0.0136158
Nova2	ENSMUSG00000030411	Enriched	Upregulated	0.346472	0.0144301
Med12	ENSMUSG00000079487	Enriched	Upregulated	0.330305	0.0151731
Pink1	ENSMUSG00000028756	Enriched	Upregulated	0.261352	0.0152712
Napa	ENSMUSG00000006024	Enriched	Upregulated	0.317843	0.0158847
Telo2	ENSMUSG00000024170	Enriched	Upregulated	0.611339	0.0165038
Fzd7	ENSMUSG00000041075	Enriched	Upregulated	0.561919	0.0180938
Ppp1r12c	ENSMUSG00000019254	Enriched	Upregulated	0.265293	0.019572
Myrip	ENSMUSG00000041794	Enriched	Upregulated	0.314263	0.0196074
Pcdhb9	ENSMUSG00000051242	Enriched	Upregulated	0.405377	0.0196477
Pip5k1c	ENSMUSG00000034902	Enriched	Upregulated	0.367067	0.0265378
Zfp865	ENSMUSG00000074405	Enriched	Upregulated	0.311624	0.0268921
Gpr68	ENSMUSG00000047415	Enriched	Upregulated	0.621381	0.0269009
Zfp579	ENSMUSG00000051550	Enriched	Upregulated	0.38726	0.0270444
Rrbp1	ENSMUSG00000027422	Enriched	Upregulated	0.618719	0.028694
Prkce	ENSMUSG00000045038	Enriched	Upregulated	0.300878	0.0286977
Selenom	ENSMUSG00000075702	Enriched	Upregulated	0.425346	0.0290526
Tsix	ENSMUSG00000085715	Enriched	Upregulated	1.37621	0.0299271
Nos1ap	ENSMUSG00000038473	Enriched	Upregulated	0.262376	0.0316635
Pcdhb3	ENSMUSG00000045498	Enriched	Upregulated	0.521209	0.033383
Plekhh3	ENSMUSG00000035172	Enriched	Upregulated	0.345753	0.0352531
Olfml2b	ENSMUSG00000038463	Enriched	Upregulated	0.445373	0.0354418
Macf1	ENSMUSG00000028649	Enriched	Upregulated	0.220156	0.035647
Cpsf4	ENSMUSG00000029625	Enriched	Upregulated	0.344434	0.0361385
Dnase1l2	ENSMUSG00000024136	Enriched	Upregulated	0.851464	0.0362689
Ino80d	ENSMUSG00000040865	Enriched	Upregulated	0.249399	0.0367513
Nme2	ENSMUSG00000020857	Enriched	Upregulated	0.277527	0.03714
Grin1	ENSMUSG00000026959	Enriched	Upregulated	0.21763	0.0385083
Tsc2	ENSMUSG00000002496	Enriched	Upregulated	0.292542	0.0387314
Myh9	ENSMUSG00000022443	Enriched	Upregulated	0.21201	0.0391098
Zfp428	ENSMUSG00000064264	Enriched	Upregulated	0.365349	0.0424192
Grik4	ENSMUSG00000032017	Enriched	Upregulated	0.684741	0.0425076
Cacna1e	ENSMUSG00000004110	Enriched	Upregulated	0.335576	0.0439231
Fermt3	ENSMUSG00000024965	Enriched	Upregulated	0.347443	0.044368
Ctsz	ENSMUSG00000016256	Enriched	Upregulated	0.278488	0.0445634
Ikzf4	ENSMUSG00000002578	Enriched	Upregulated	0.282864	0.0446368
Mast3	ENSMUSG00000031833	Enriched	Upregulated	0.289814	0.0446753
Snhg16	ENSMUSG00000020812	Enriched	Upregulated	0.41949	0.0462288
Nell2	ENSMUSG00000022454	Enriched	Upregulated	0.223292	0.0469735
U2af1	ENSMUSG00000061613	Enriched	Upregulated	0.382611	0.0477083
Insyn1	ENSMUSG00000066607	Enriched	Upregulated	0.34793	0.0490183
Mapk8ip1	ENSMUSG00000027223	Enriched	Upregulated	0.237695	0.049224
Cebpa	ENSMUSG00000034957	Depleted	Upregulated	0.656753	1.1145e-05
Zc3hav1	ENSMUSG00000029826	Depleted	Upregulated	0.746867	1.53983e-05
Nbl1	ENSMUSG00000041120	Depleted	Upregulated	0.531773	4.7822e-05
Spaca6	ENSMUSG00000080316	Depleted	Upregulated	0.544153	0.000110753
Hs3st4	ENSMUSG00000078591	Depleted	Upregulated	1.09599	0.000360928
2900026A02Rik	ENSMUSG00000051339	Depleted	Upregulated	0.532621	0.000397521
Rara	ENSMUSG00000037992	Depleted	Upregulated	0.420032	0.000609646
Xdh	ENSMUSG00000024066	Depleted	Upregulated	0.933859	0.000745772
Pld3	ENSMUSG00000003363	Depleted	Upregulated	0.305455	0.000908659
Aopep	ENSMUSG00000021458	Depleted	Upregulated	0.567757	0.00115331
Arsi	ENSMUSG00000036412	Depleted	Upregulated	0.844572	0.00116359
Onecut2	ENSMUSG00000045991	Depleted	Upregulated	0.591275	0.00131822
Zfp609	ENSMUSG00000040524	Depleted	Upregulated	0.444223	0.00132876
Lrrc10b	ENSMUSG00000090291	Depleted	Upregulated	0.622348	0.00134087
Nron	ENSMUSG00000086484	Depleted	Upregulated	2.48435	0.00150992
Nrxn3	ENSMUSG00000066392	Depleted	Upregulated	0.319469	0.00178358
Gsx1	ENSMUSG00000053129	Depleted	Upregulated	1.76983	0.00234736
Kmt2b	ENSMUSG00000006307	Depleted	Upregulated	0.322375	0.00276718
Cd109	ENSMUSG00000046186	Depleted	Upregulated	1.2031	0.00318585
Eml2	ENSMUSG00000040811	Depleted	Upregulated	0.264864	0.00344641
Pdcd1	ENSMUSG00000026285	Depleted	Upregulated	1.90847	0.00481408
Epha7	ENSMUSG00000028289	Depleted	Upregulated	0.284228	0.00589942
Snhg14	ENSMUSG00000100826	Depleted	Upregulated	0.452724	0.00595028
Mmp19	ENSMUSG00000025355	Depleted	Upregulated	0.771074	0.00659779
Lin28b	ENSMUSG00000063804	Depleted	Upregulated	0.793901	0.00733598
Crebbp	ENSMUSG00000022521	Depleted	Upregulated	0.300462	0.00758523
Fos	ENSMUSG00000021250	Depleted	Upregulated	1.09112	0.00763557
Snrnp70	ENSMUSG00000063511	Depleted	Upregulated	0.459155	0.00794672
Dync1h1	ENSMUSG00000018707	Depleted	Upregulated	0.571825	0.00842589
Eml5	ENSMUSG00000051166	Depleted	Upregulated	0.621435	0.00880159
Igf1r	ENSMUSG00000005533	Depleted	Upregulated	0.358258	0.00885177
Nsmf	ENSMUSG00000006476	Depleted	Upregulated	0.232464	0.0111086
Ppfia4	ENSMUSG00000026458	Depleted	Upregulated	0.491977	0.0114678
Bri3	ENSMUSG00000047843	Depleted	Upregulated	0.275307	0.0118704
Selenow	ENSMUSG00000041571	Depleted	Upregulated	0.645903	0.0121354
Scn1b	ENSMUSG00000019194	Depleted	Upregulated	0.339085	0.0126276
Acin1	ENSMUSG00000022185	Depleted	Upregulated	0.456399	0.0133157
Faah	ENSMUSG00000034171	Depleted	Upregulated	0.352985	0.0133423
Nova2	ENSMUSG00000030411	Depleted	Upregulated	0.346472	0.0144301
Prrc2a	ENSMUSG00000024393	Depleted	Upregulated	0.580124	0.0148843
Napa	ENSMUSG00000006024	Depleted	Upregulated	0.317843	0.0158847
Frat2	ENSMUSG00000047604	Depleted	Upregulated	0.591076	0.0164254
Ncl	ENSMUSG00000026234	Depleted	Upregulated	0.312676	0.0169371
Ifi27	ENSMUSG00000064215	Depleted	Upregulated	0.339863	0.0171397
Ssbp4	ENSMUSG00000070003	Depleted	Upregulated	0.336923	0.0176305
Rtca	ENSMUSG00000000339	Depleted	Upregulated	0.239289	0.0179332
Emc8	ENSMUSG00000031819	Depleted	Upregulated	0.32562	0.0192966
Ankrd27	ENSMUSG00000034867	Depleted	Upregulated	0.326894	0.0205989
Csmd2	ENSMUSG00000028804	Depleted	Upregulated	0.506351	0.0223269
Rab4b	ENSMUSG00000053291	Depleted	Upregulated	0.345689	0.022607
Homer3	ENSMUSG00000003573	Depleted	Upregulated	0.712542	0.0227984
Prkn	ENSMUSG00000023826	Depleted	Upregulated	0.384051	0.0233136
Eif2b3	ENSMUSG00000028683	Depleted	Upregulated	0.355418	0.0249153
Ptms	ENSMUSG00000030122	Depleted	Upregulated	0.420559	0.0261495
Zfp579	ENSMUSG00000051550	Depleted	Upregulated	0.38726	0.0270444
Otub1	ENSMUSG00000024767	Depleted	Upregulated	0.415011	0.0274621
Atad3a	ENSMUSG00000029036	Depleted	Upregulated	0.32728	0.0279897
Prpf38b	ENSMUSG00000027881	Depleted	Upregulated	0.339602	0.0280921
Nfkbie	ENSMUSG00000023947	Depleted	Upregulated	0.532932	0.0284802
Clasrp	ENSMUSG00000061028	Depleted	Upregulated	0.275485	0.028952
Map3k20	ENSMUSG00000004085	Depleted	Upregulated	0.301467	0.0312446
Neat1	ENSMUSG00000092274	Depleted	Upregulated	0.518863	0.0314954
Pcdhb3	ENSMUSG00000045498	Depleted	Upregulated	0.521209	0.033383
Safb2	ENSMUSG00000042625	Depleted	Upregulated	0.545852	0.0338415
Grina	ENSMUSG00000022564	Depleted	Upregulated	0.222309	0.0339784
Tns2	ENSMUSG00000037003	Depleted	Upregulated	0.669088	0.03466
Apoe	ENSMUSG00000002985	Depleted	Upregulated	0.476651	0.0347376
Parp1	ENSMUSG00000026496	Depleted	Upregulated	0.250767	0.0358473
M5C1000I18Rik	ENSMUSG00000055125	Depleted	Upregulated	0.327219	0.037002
Nfkbia	ENSMUSG00000021025	Depleted	Upregulated	0.520946	0.0382376
Pcsk1n	ENSMUSG00000039278	Depleted	Upregulated	0.37478	0.0387519
Cdx2	ENSMUSG00000029646	Depleted	Upregulated	1.22298	0.0399318
Itpkc	ENSMUSG00000003752	Depleted	Upregulated	0.382056	0.040241
Mink1	ENSMUSG00000020827	Depleted	Upregulated	0.245046	0.0407228
Celf4	ENSMUSG00000024268	Depleted	Upregulated	0.454204	0.0408203
Metrn	ENSMUSG00000002274	Depleted	Upregulated	0.374614	0.0420037
Syt11	ENSMUSG00000068923	Depleted	Upregulated	0.467958	0.0423811
Dohh	ENSMUSG00000078440	Depleted	Upregulated	0.359854	0.0458854
Synpo	ENSMUSG00000043079	Depleted	Upregulated	0.296264	0.0466337
Fasn	ENSMUSG00000025153	Depleted	Upregulated	0.261976	0.0473317
Rab40c	ENSMUSG00000025730	Depleted	Upregulated	0.309323	0.0488775
Isg15	ENSMUSG00000035692	Depleted	Upregulated	0.624992	0.0490056
Ccr5	ENSMUSG00000079227	Depleted	Upregulated	0.616419	0.0490893
Rims3	ENSMUSG00000032890	Enriched	Downregulated	-1.27629	1.63835e-06
H1f2	ENSMUSG00000036181	Enriched	Downregulated	-0.618142	2.79593e-05
Dpp10	ENSMUSG00000036815	Enriched	Downregulated	-0.960464	6.41102e-05
Zfp941	ENSMUSG00000060314	Enriched	Downregulated	-0.786524	0.000212016
1700001L19Rik	ENSMUSG00000021534	Enriched	Downregulated	-0.603419	0.000444673
Dsg2	ENSMUSG00000044393	Enriched	Downregulated	-0.681337	0.000683195
Nat8f4	ENSMUSG00000068299	Enriched	Downregulated	-0.500285	0.00156316
Exo5	ENSMUSG00000028629	Enriched	Downregulated	-0.530045	0.00189647
B3galt2	ENSMUSG00000033849	Enriched	Downregulated	-0.676965	0.00229852
Trpc6	ENSMUSG00000031997	Enriched	Downregulated	-0.358315	0.00234931
Col3a1	ENSMUSG00000026043	Enriched	Downregulated	-1.87793	0.0023653
Rhoj	ENSMUSG00000046768	Enriched	Downregulated	-0.852688	0.00239316
Gmnc	ENSMUSG00000068428	Enriched	Downregulated	-1.0169	0.00299158
Fosl2	ENSMUSG00000029135	Enriched	Downregulated	-0.445674	0.00342102
Tmsb10	ENSMUSG00000079523	Enriched	Downregulated	-0.545795	0.00359507
Sowahb	ENSMUSG00000045314	Enriched	Downregulated	-1.19159	0.00424811
Csgalnact1	ENSMUSG00000036356	Enriched	Downregulated	-0.552843	0.00489233
1500009L16Rik	ENSMUSG00000087651	Enriched	Downregulated	-0.399254	0.00506415
Ergic2	ENSMUSG00000030304	Enriched	Downregulated	-0.490379	0.00530821
Shisa9	ENSMUSG00000022494	Enriched	Downregulated	-0.383869	0.00582797
Nap1l5	ENSMUSG00000055430	Enriched	Downregulated	-0.506136	0.00673827
Baiap3	ENSMUSG00000047507	Enriched	Downregulated	-1.38301	0.0068054
Pank1	ENSMUSG00000033610	Enriched	Downregulated	-0.403464	0.00770401
Stxbp4	ENSMUSG00000020546	Enriched	Downregulated	-0.406583	0.00823062
Uba6	ENSMUSG00000035898	Enriched	Downregulated	-0.402427	0.00973398
Col9a2	ENSMUSG00000028626	Enriched	Downregulated	-0.797858	0.00991426
Pip5kl1	ENSMUSG00000046854	Enriched	Downregulated	-1.02299	0.010136
Gon7	ENSMUSG00000091931	Enriched	Downregulated	-0.449761	0.0112015
Lhx1	ENSMUSG00000018698	Enriched	Downregulated	-1.75467	0.0112899
Sema3f	ENSMUSG00000034684	Enriched	Downregulated	-1.24525	0.0114085
Bnip5	ENSMUSG00000048905	Enriched	Downregulated	-0.764057	0.011612
Cntnap3	ENSMUSG00000033063	Enriched	Downregulated	-1.00245	0.0122741
Dram2	ENSMUSG00000027900	Enriched	Downregulated	-0.57907	0.0125172
Adra2b	ENSMUSG00000058620	Enriched	Downregulated	-3.2878	0.0136905
Gprasp1	ENSMUSG00000043384	Enriched	Downregulated	-0.27264	0.0151698
Slc17a6	ENSMUSG00000030500	Enriched	Downregulated	-2.23011	0.0158355
Arhgap33	ENSMUSG00000036882	Enriched	Downregulated	-0.435472	0.0158389
Nabp1	ENSMUSG00000026107	Enriched	Downregulated	-0.514017	0.0160198
Kif11	ENSMUSG00000012443	Enriched	Downregulated	-0.904235	0.017056
Plagl1	ENSMUSG00000019817	Enriched	Downregulated	-0.807338	0.0183652
Cldnd1	ENSMUSG00000022744	Enriched	Downregulated	-0.356319	0.0183675
Bmpr1b	ENSMUSG00000052430	Enriched	Downregulated	-0.551661	0.0185189
Aldh18a1	ENSMUSG00000025007	Enriched	Downregulated	-0.333788	0.0189367
Ncam2	ENSMUSG00000022762	Enriched	Downregulated	-0.527486	0.0199255
Galnt9	ENSMUSG00000033316	Enriched	Downregulated	-0.343184	0.0211165
Styk1	ENSMUSG00000032899	Enriched	Downregulated	-1.7154	0.0211493
Scfd1	ENSMUSG00000020952	Enriched	Downregulated	-0.331705	0.0215828
Rrm2	ENSMUSG00000020649	Enriched	Downregulated	-0.99733	0.0216955
Grm8	ENSMUSG00000024211	Enriched	Downregulated	-0.599908	0.0240613
Pigg	ENSMUSG00000029263	Enriched	Downregulated	-0.268298	0.0256559
Thbs4	ENSMUSG00000021702	Enriched	Downregulated	-0.698335	0.0263529
Gmps	ENSMUSG00000027823	Enriched	Downregulated	-0.313308	0.0263538
Arhgap26	ENSMUSG00000036452	Enriched	Downregulated	-0.302848	0.0264196
Adamts16	ENSMUSG00000049538	Enriched	Downregulated	-0.769468	0.0280966
Ccnh	ENSMUSG00000021548	Enriched	Downregulated	-0.353915	0.0281163
Dbt	ENSMUSG00000000340	Enriched	Downregulated	-0.266569	0.0286033
Pdia6	ENSMUSG00000020571	Enriched	Downregulated	-0.286487	0.0298243
Gabra1	ENSMUSG00000010803	Enriched	Downregulated	-0.734617	0.0312571
Uba3	ENSMUSG00000030061	Enriched	Downregulated	-0.331061	0.0331646
D16Ertd472e	ENSMUSG00000022864	Enriched	Downregulated	-0.329928	0.0335501
Ngb	ENSMUSG00000021032	Enriched	Downregulated	-1.01623	0.0339048
Slc35a3	ENSMUSG00000027957	Enriched	Downregulated	-0.468194	0.0341553
H2bc8	ENSMUSG00000058385	Enriched	Downregulated	-0.802956	0.03416
Fgf10	ENSMUSG00000021732	Enriched	Downregulated	-0.398132	0.036895
Snx16	ENSMUSG00000027534	Enriched	Downregulated	-0.32786	0.0371709
Nrg1	ENSMUSG00000062991	Enriched	Downregulated	-0.486144	0.0385521
Dio2	ENSMUSG00000007682	Enriched	Downregulated	-0.351143	0.0387956
Zc2hc1a	ENSMUSG00000043542	Enriched	Downregulated	-0.429527	0.0398004
Efnb3	ENSMUSG00000003934	Enriched	Downregulated	-0.290013	0.0405045
Clasp2	ENSMUSG00000033392	Enriched	Downregulated	-0.402922	0.04207
Tmem184c	ENSMUSG00000031617	Enriched	Downregulated	-0.417876	0.0431997
H3c4	ENSMUSG00000099583	Enriched	Downregulated	-0.708539	0.043238
Gpr21	ENSMUSG00000053164	Enriched	Downregulated	-0.708305	0.0449008
Hapln1	ENSMUSG00000021613	Enriched	Downregulated	-0.652067	0.0450162
Arxes2	ENSMUSG00000048040	Enriched	Downregulated	-0.316438	0.0472184
Snx14	ENSMUSG00000032422	Enriched	Downregulated	-0.27652	0.0477601
Tmem130	ENSMUSG00000043388	Enriched	Downregulated	-0.216447	0.0478204
Cstf2	ENSMUSG00000031256	Enriched	Downregulated	-0.523516	0.048379
Rbm4b	ENSMUSG00000033760	Enriched	Downregulated	-0.222834	0.0491591
Akr1e1	ENSMUSG00000045410	Enriched	Downregulated	-0.546383	0.0499982
Sstr1	ENSMUSG00000035431	Depleted	Downregulated	-1.65269	2.10636e-06
Vwc2l	ENSMUSG00000045648	Depleted	Downregulated	-2.25991	3.22618e-06
Dleu7	ENSMUSG00000048281	Depleted	Downregulated	-0.871077	2.7354e-05
Ankrd34c	ENSMUSG00000047606	Depleted	Downregulated	-1.84743	5.04403e-05
Pirt	ENSMUSG00000048070	Depleted	Downregulated	-1.3051	6.51765e-05
Adcyap1	ENSMUSG00000024256	Depleted	Downregulated	-1.71249	0.000207164
Cacna2d2	ENSMUSG00000010066	Depleted	Downregulated	-0.58827	0.000282686
Necab1	ENSMUSG00000040536	Depleted	Downregulated	-1.09998	0.000289612
1700001L19Rik	ENSMUSG00000021534	Depleted	Downregulated	-0.603419	0.000444673
Trabd2b	ENSMUSG00000070867	Depleted	Downregulated	-0.844943	0.000535962
Igfbpl1	ENSMUSG00000035551	Depleted	Downregulated	-1.96697	0.000608818
Cbln2	ENSMUSG00000024647	Depleted	Downregulated	-1.43739	0.000645218
Plxdc1	ENSMUSG00000017417	Depleted	Downregulated	-0.895984	0.000662476
Grm4	ENSMUSG00000063239	Depleted	Downregulated	-0.72358	0.00100658
Tmem91	ENSMUSG00000061702	Depleted	Downregulated	-0.801332	0.00130286
Efnb2	ENSMUSG00000001300	Depleted	Downregulated	-0.97119	0.00154883
Tmem44	ENSMUSG00000022537	Depleted	Downregulated	-0.561299	0.00160731
Ptchd1	ENSMUSG00000041552	Depleted	Downregulated	-0.775468	0.00197605
B3galt2	ENSMUSG00000033849	Depleted	Downregulated	-0.676965	0.00229852
Mef2c	ENSMUSG00000005583	Depleted	Downregulated	-0.351305	0.00273759
Meis2	ENSMUSG00000027210	Depleted	Downregulated	-0.825115	0.00311142
Fjx1	ENSMUSG00000075012	Depleted	Downregulated	-0.333497	0.00329045
Cdh22	ENSMUSG00000053166	Depleted	Downregulated	-0.654252	0.00331861
Ndnf	ENSMUSG00000049001	Depleted	Downregulated	-0.706957	0.00367958
Epha8	ENSMUSG00000028661	Depleted	Downregulated	-1.35799	0.0039282
Efcab1	ENSMUSG00000068617	Depleted	Downregulated	-0.568978	0.00410875
Zmat4	ENSMUSG00000037492	Depleted	Downregulated	-0.737334	0.00429568
Minar1	ENSMUSG00000039313	Depleted	Downregulated	-1.04059	0.00513873
Neurog2	ENSMUSG00000027967	Depleted	Downregulated	-1.61262	0.00562329
Derl3	ENSMUSG00000009092	Depleted	Downregulated	-1.04635	0.00661129
Cfap300	ENSMUSG00000053070	Depleted	Downregulated	-0.540905	0.00661488
Ascl1	ENSMUSG00000020052	Depleted	Downregulated	-0.669209	0.00705293
Syt9	ENSMUSG00000062542	Depleted	Downregulated	-1.36158	0.00714179
Yme1l1	ENSMUSG00000026775	Depleted	Downregulated	-0.624734	0.00750782
Slc25a40	ENSMUSG00000054099	Depleted	Downregulated	-0.537891	0.00774613
Galntl6	ENSMUSG00000096914	Depleted	Downregulated	-0.79141	0.0081882
Acta2	ENSMUSG00000035783	Depleted	Downregulated	-1.14083	0.00862184
Fam107a	ENSMUSG00000021750	Depleted	Downregulated	-0.492732	0.00996806
Lhx1	ENSMUSG00000018698	Depleted	Downregulated	-1.75467	0.0112899
Oprm1	ENSMUSG00000000766	Depleted	Downregulated	-0.884306	0.0120956
Cntnap3	ENSMUSG00000033063	Depleted	Downregulated	-1.00245	0.0122741
Rpe	ENSMUSG00000026005	Depleted	Downregulated	-0.404641	0.0123743
Birc2	ENSMUSG00000057367	Depleted	Downregulated	-0.380036	0.0129321
Rab10os	ENSMUSG00000079179	Depleted	Downregulated	-0.37491	0.0130486
Cux2	ENSMUSG00000042589	Depleted	Downregulated	-0.601768	0.0134244
Ldoc1	ENSMUSG00000057615	Depleted	Downregulated	-0.656562	0.0145743
Msrb3	ENSMUSG00000051236	Depleted	Downregulated	-0.604213	0.0157193
Prkar2b	ENSMUSG00000002997	Depleted	Downregulated	-0.382441	0.0158246
Slc17a6	ENSMUSG00000030500	Depleted	Downregulated	-2.23011	0.0158355
Arhgap33	ENSMUSG00000036882	Depleted	Downregulated	-0.435472	0.0158389
Tlcd4	ENSMUSG00000028132	Depleted	Downregulated	-0.562832	0.0159159
Proser3	ENSMUSG00000036864	Depleted	Downregulated	-0.833797	0.0162698
Dnase1	ENSMUSG00000005980	Depleted	Downregulated	-0.422908	0.0170685
Serpini1	ENSMUSG00000027834	Depleted	Downregulated	-0.65773	0.0171037
Gask1b	ENSMUSG00000027955	Depleted	Downregulated	-0.53421	0.0172342
Actr10	ENSMUSG00000021076	Depleted	Downregulated	-0.241611	0.0175822
Bmpr1b	ENSMUSG00000052430	Depleted	Downregulated	-0.551661	0.0185189
Relt	ENSMUSG00000008318	Depleted	Downregulated	-0.477692	0.0188165
Pcdh17	ENSMUSG00000035566	Depleted	Downregulated	-0.440829	0.020443
Ift74	ENSMUSG00000028576	Depleted	Downregulated	-0.260647	0.0243863
H2-M5	ENSMUSG00000024459	Depleted	Downregulated	-1.49207	0.0248611
Heyl	ENSMUSG00000032744	Depleted	Downregulated	-0.691076	0.0250062
Pigg	ENSMUSG00000029263	Depleted	Downregulated	-0.268298	0.0256559
Mthfd2	ENSMUSG00000005667	Depleted	Downregulated	-0.451988	0.0268335
Zfp57	ENSMUSG00000036036	Depleted	Downregulated	-0.582423	0.0273253
Adamts16	ENSMUSG00000049538	Depleted	Downregulated	-0.769468	0.0280966
Tox2	ENSMUSG00000074607	Depleted	Downregulated	-0.659431	0.0286141
Galnt1	ENSMUSG00000000420	Depleted	Downregulated	-0.265417	0.0293009
Pdia6	ENSMUSG00000020571	Depleted	Downregulated	-0.286487	0.0298243
A830073O21Rik	ENSMUSG00000091890	Depleted	Downregulated	-0.59543	0.0309609
Zfp869	ENSMUSG00000054648	Depleted	Downregulated	-0.498922	0.0313359
Coro6	ENSMUSG00000020836	Depleted	Downregulated	-0.734119	0.0321633
Vdac2	ENSMUSG00000021771	Depleted	Downregulated	-0.216282	0.0328772
Pkdcc	ENSMUSG00000024247	Depleted	Downregulated	-0.507442	0.0336289
Usp29	ENSMUSG00000051527	Depleted	Downregulated	-0.256147	0.0337167
Pdp1	ENSMUSG00000049225	Depleted	Downregulated	-0.363963	0.0341045
Mpzl1	ENSMUSG00000026566	Depleted	Downregulated	-0.366023	0.034392
Elp4	ENSMUSG00000027167	Depleted	Downregulated	-0.312865	0.0346386
Fgf10	ENSMUSG00000021732	Depleted	Downregulated	-0.398132	0.036895
Snx16	ENSMUSG00000027534	Depleted	Downregulated	-0.32786	0.0371709
Gad1	ENSMUSG00000070880	Depleted	Downregulated	-0.449226	0.037519
Whrn	ENSMUSG00000039137	Depleted	Downregulated	-0.52983	0.0388062
Pigc	ENSMUSG00000026698	Depleted	Downregulated	-0.286602	0.0395352
Zc2hc1a	ENSMUSG00000043542	Depleted	Downregulated	-0.429527	0.0398004
Hsdl2	ENSMUSG00000028383	Depleted	Downregulated	-0.429721	0.0411706
Pgap1	ENSMUSG00000073678	Depleted	Downregulated	-0.295975	0.0415415
Clasp2	ENSMUSG00000033392	Depleted	Downregulated	-0.402922	0.04207
Plxnc1	ENSMUSG00000074785	Depleted	Downregulated	-0.397321	0.0436606
Yae1d1	ENSMUSG00000075054	Depleted	Downregulated	-0.258775	0.044755
Hapln1	ENSMUSG00000021613	Depleted	Downregulated	-0.652067	0.0450162
Tom1l1	ENSMUSG00000020541	Depleted	Downregulated	-0.352028	0.0464949
Pcmtd2	ENSMUSG00000027589	Depleted	Downregulated	-0.358847	0.0476343
Rab38	ENSMUSG00000030559	Depleted	Downregulated	-1.27405	0.0485332
Sh3bp4	ENSMUSG00000036206	Depleted	Downregulated	-0.38513	0.0498636
Akr1e1	ENSMUSG00000045410	Depleted	Downregulated	-0.546383	0.0499982

### Sheet: EE-Young
EE in Young Mice - DEGs with altered interactions (Supplementary Fig. 3B)
Symbol	ENSEMBL_ID	Promoter_interactions	Expression_regulation	Expression_log2FoldChange	Expression_pvalue
Mettl16	ENSMUSG00000010554	Enriched	Upregulated	0.417529	0.00057784
Dnase1l2	ENSMUSG00000024136	Enriched	Upregulated	1.33408	0.00165047
Klf2	ENSMUSG00000055148	Enriched	Upregulated	0.482688	0.00209977
Nav3	ENSMUSG00000020181	Enriched	Upregulated	0.375702	0.00278653
Cep192	ENSMUSG00000024542	Enriched	Upregulated	0.530708	0.00546712
Tubgcp6	ENSMUSG00000051786	Enriched	Upregulated	0.325158	0.00750132
Tbx3	ENSMUSG00000018604	Enriched	Upregulated	0.605038	0.00894351
Ypel2	ENSMUSG00000018427	Enriched	Upregulated	0.359459	0.0090703
Sp9	ENSMUSG00000068859	Enriched	Upregulated	0.385961	0.00970858
Ndor1	ENSMUSG00000115074	Enriched	Upregulated	0.989749	0.0120857
Yeats2	ENSMUSG00000041215	Enriched	Upregulated	0.377104	0.0143766
Igtp	ENSMUSG00000078853	Enriched	Upregulated	0.550333	0.014802
Camk2d	ENSMUSG00000053819	Enriched	Upregulated	0.741893	0.0155854
Col23a1	ENSMUSG00000063564	Enriched	Upregulated	1.23603	0.0172838
Kmt5c	ENSMUSG00000059851	Enriched	Upregulated	0.443362	0.0187487
Ube4b	ENSMUSG00000028960	Enriched	Upregulated	0.211084	0.0195154
Arhgef5	ENSMUSG00000033542	Enriched	Upregulated	0.821864	0.0233726
Pdgfd	ENSMUSG00000032006	Enriched	Upregulated	0.502044	0.0245339
Itpkc	ENSMUSG00000003752	Enriched	Upregulated	0.421737	0.0255742
Cfap69	ENSMUSG00000040473	Enriched	Upregulated	0.782568	0.0292813
Tra2a	ENSMUSG00000029817	Enriched	Upregulated	0.310867	0.0356359
Dnmt3a	ENSMUSG00000020661	Enriched	Upregulated	0.194702	0.0369254
Uhrf2	ENSMUSG00000024817	Enriched	Upregulated	0.24563	0.0393936
Fam227a	ENSMUSG00000042564	Enriched	Upregulated	0.413733	0.0425648
Sned1	ENSMUSG00000047793	Enriched	Upregulated	0.406492	0.0470234
Dmpk	ENSMUSG00000030409	Depleted	Upregulated	0.698912	2.71564e-05
Runx1t1	ENSMUSG00000006586	Depleted	Upregulated	0.488205	0.00236986
Prpf38b	ENSMUSG00000027881	Depleted	Upregulated	0.492908	0.00374659
Bmp3	ENSMUSG00000029335	Depleted	Upregulated	1.47469	0.00461232
Tbx3	ENSMUSG00000018604	Depleted	Upregulated	0.605038	0.00894351
Adra2a	ENSMUSG00000033717	Depleted	Upregulated	0.703929	0.010817
Fosl2	ENSMUSG00000029135	Depleted	Upregulated	0.420992	0.014644
Gm42547	ENSMUSG00000106990	Depleted	Upregulated	0.661847	0.0152187
Adpgk	ENSMUSG00000025236	Depleted	Upregulated	0.276803	0.0155579
Htr7	ENSMUSG00000024798	Depleted	Upregulated	0.483374	0.0161919
Uba6	ENSMUSG00000035898	Depleted	Upregulated	0.447273	0.0257424
Tm6sf2	ENSMUSG00000036151	Depleted	Upregulated	1.24933	0.0330906
Rnft1	ENSMUSG00000020521	Depleted	Upregulated	0.309235	0.037114
Il1rapl2	ENSMUSG00000059203	Depleted	Upregulated	0.769319	0.042739
Marchf11	ENSMUSG00000022269	Depleted	Upregulated	0.445197	0.0441908
Snapc3	ENSMUSG00000028483	Depleted	Upregulated	0.21077	0.0447103
Map10	ENSMUSG00000050930	Enriched	Downregulated	-0.559173	0.00018136
Cd276	ENSMUSG00000035914	Enriched	Downregulated	-0.570334	0.000353166
Zc3h6	ENSMUSG00000042851	Enriched	Downregulated	-0.340213	0.00211806
Tubgcp2	ENSMUSG00000025474	Enriched	Downregulated	-0.362235	0.00326831
Zfp329	ENSMUSG00000057894	Enriched	Downregulated	-0.314829	0.00495836
Krt2	ENSMUSG00000064201	Enriched	Downregulated	-0.957747	0.00798419
Gpr151	ENSMUSG00000042816	Enriched	Downregulated	-1.79648	0.00811898
Runx2	ENSMUSG00000039153	Enriched	Downregulated	-0.584789	0.00848298
Yju2	ENSMUSG00000003208	Enriched	Downregulated	-0.333788	0.0134342
Zfp507	ENSMUSG00000044452	Enriched	Downregulated	-0.305228	0.0154119
Umodl1	ENSMUSG00000054134	Enriched	Downregulated	-1.11264	0.0158626
Cirbp	ENSMUSG00000045193	Enriched	Downregulated	-0.508698	0.0160713
B3gntl1	ENSMUSG00000046605	Enriched	Downregulated	-0.409917	0.0202496
Ptpn6	ENSMUSG00000004266	Enriched	Downregulated	-0.397652	0.0245829
Fbn1	ENSMUSG00000027204	Enriched	Downregulated	-0.451477	0.0248698
Vps45	ENSMUSG00000015747	Enriched	Downregulated	-0.265529	0.0259162
Slitrk2	ENSMUSG00000036790	Enriched	Downregulated	-0.327709	0.0260287
Tm9sf4	ENSMUSG00000068040	Enriched	Downregulated	-0.201194	0.0269136
Epor	ENSMUSG00000006235	Enriched	Downregulated	-0.626737	0.03498
Rbm22	ENSMUSG00000024604	Enriched	Downregulated	-0.303065	0.0369925
Smu1	ENSMUSG00000028409	Enriched	Downregulated	-0.165538	0.0373302
Vmp1	ENSMUSG00000018171	Enriched	Downregulated	-0.246656	0.0402381
Greb1	ENSMUSG00000036523	Enriched	Downregulated	-1.72216	0.044391
Tfrc	ENSMUSG00000022797	Enriched	Downregulated	-0.25881	0.0448407
1700001L05Rik	ENSMUSG00000075511	Enriched	Downregulated	-0.510071	0.0484403
Vrk1	ENSMUSG00000021115	Depleted	Downregulated	-0.441002	0.00135314
Cdkl1	ENSMUSG00000020990	Depleted	Downregulated	-0.524409	0.00162903
Pus10	ENSMUSG00000020280	Depleted	Downregulated	-0.370003	0.0109582
Yju2	ENSMUSG00000003208	Depleted	Downregulated	-0.333788	0.0134342
Nyx	ENSMUSG00000051228	Depleted	Downregulated	-0.731014	0.0143283
Cd72	ENSMUSG00000028459	Depleted	Downregulated	-1.3226	0.0166633
Sertm1	ENSMUSG00000056306	Depleted	Downregulated	-0.335971	0.0184073
Ndnf	ENSMUSG00000049001	Depleted	Downregulated	-0.466888	0.021726
Gtpbp10	ENSMUSG00000040464	Depleted	Downregulated	-0.280416	0.0219725
Usp16	ENSMUSG00000025616	Depleted	Downregulated	-0.393391	0.0241482
Dipk2a	ENSMUSG00000045414	Depleted	Downregulated	-0.427418	0.0321334
Thsd7a	ENSMUSG00000032625	Depleted	Downregulated	-0.613016	0.0351491
Ralgapa2	ENSMUSG00000037110	Depleted	Downregulated	-0.320403	0.0374604
Commd4	ENSMUSG00000032299	Depleted	Downregulated	-0.17944	0.0423282
Spon1	ENSMUSG00000038156	Depleted	Downregulated	-0.395155	0.0423772
Gpr182	ENSMUSG00000058396	Depleted	Downregulated	-0.710141	0.0427347
Insm2	ENSMUSG00000045440	Depleted	Downregulated	-1.11323	0.0455209

### Sheet: EE-Old
EE in Old Mice - DEGs with altered interactions (Supplementary Fig. 3C)
Symbol	ENSEMBL_ID	Promoter_interactions	Expression_regulation	Expression_log2FoldChange	Expression_pvalue
Dlx6	ENSMUSG00000029754	Enriched	Upregulated	0.954986	0.000167925
Plxnd1	ENSMUSG00000030123	Enriched	Upregulated	0.5843	0.00580382
1700001L19Rik	ENSMUSG00000021534	Enriched	Upregulated	0.743586	0.00600853
Penk	ENSMUSG00000045573	Enriched	Upregulated	0.613631	0.00676332
Drc1	ENSMUSG00000073102	Enriched	Upregulated	0.538853	0.00729551
Fhod3	ENSMUSG00000034295	Enriched	Upregulated	0.547985	0.0095271
Hmcn1	ENSMUSG00000066842	Enriched	Upregulated	1.3155	0.0245082
Grm4	ENSMUSG00000063239	Enriched	Upregulated	0.654099	0.0282551
B230217C12Rik	ENSMUSG00000050538	Enriched	Upregulated	0.334611	0.0312178
Tekt5	ENSMUSG00000039179	Enriched	Upregulated	0.903562	0.0331386
Pirt	ENSMUSG00000048070	Enriched	Upregulated	0.987073	0.0414933
Cyb5rl	ENSMUSG00000028621	Enriched	Upregulated	0.478324	0.0417202
Clba1	ENSMUSG00000037594	Enriched	Upregulated	0.306967	0.0476837
Rnd1	ENSMUSG00000054855	Depleted	Upregulated	0.795625	0.00965308
Ccdc63	ENSMUSG00000043036	Depleted	Upregulated	1.3806	0.0196552
Clec2d	ENSMUSG00000030157	Depleted	Upregulated	0.586446	0.0338763
Npsr1	ENSMUSG00000043659	Depleted	Upregulated	2.16238	0.0342691
Fosl2	ENSMUSG00000029135	Depleted	Upregulated	0.46076	0.036082
Pth1r	ENSMUSG00000032492	Depleted	Upregulated	0.426426	0.0379554
Megf6	ENSMUSG00000057751	Depleted	Upregulated	0.515968	0.0381835
Nrep	ENSMUSG00000042834	Depleted	Upregulated	0.463451	0.0439252
Krt79	ENSMUSG00000061397	Depleted	Upregulated	2.64591	0.0456127
Tnnt2	ENSMUSG00000026414	Depleted	Upregulated	0.81441	0.0459613
Aqp1	ENSMUSG00000004655	Depleted	Upregulated	1.16665	0.0471254
Adamts17	ENSMUSG00000058145	Enriched	Downregulated	-0.960055	0.00978526
Dnd1	ENSMUSG00000044595	Enriched	Downregulated	-1.27117	0.0110866
Dact1	ENSMUSG00000044548	Enriched	Downregulated	-0.621053	0.0114011
Cd74	ENSMUSG00000024610	Enriched	Downregulated	-1.02551	0.0121683
Taf1c	ENSMUSG00000031832	Enriched	Downregulated	-0.404804	0.014303
Aebp1	ENSMUSG00000020473	Enriched	Downregulated	-0.880357	0.0188055
Chn1os1	ENSMUSG00000085838	Enriched	Downregulated	-1.73998	0.0198891
Rps27	ENSMUSG00000090733	Enriched	Downregulated	-1.46709	0.0232967
Rab30	ENSMUSG00000030643	Enriched	Downregulated	-0.403895	0.025804
Slit2	ENSMUSG00000031558	Enriched	Downregulated	-0.656563	0.0286296
Sntb2	ENSMUSG00000041308	Enriched	Downregulated	-0.279807	0.0462293
Col6a4	ENSMUSG00000032572	Depleted	Downregulated	-1.90488	0.000950528
Sgk1	ENSMUSG00000019970	Depleted	Downregulated	-0.687527	0.00736901
Mfsd10	ENSMUSG00000001082	Depleted	Downregulated	-0.435092	0.012926
Zfp518b	ENSMUSG00000046572	Depleted	Downregulated	-0.37188	0.0186248
Sema5b	ENSMUSG00000052133	Depleted	Downregulated	-0.534283	0.0253743
Wdsub1	ENSMUSG00000026988	Depleted	Downregulated	-0.36648	0.0262665
Tnrc6c	ENSMUSG00000025571	Depleted	Downregulated	-0.286155	0.0285228
Rbm15	ENSMUSG00000048109	Depleted	Downregulated	-0.3248	0.0367584
Tmem131l	ENSMUSG00000033767	Depleted	Downregulated	-0.339421	0.0404764
Map3k3	ENSMUSG00000020700	Depleted	Downregulated	-0.286301	0.0420678
C3	ENSMUSG00000024164	Depleted	Downregulated	-1.77189	0.0424737
Map3k15	ENSMUSG00000031303	Depleted	Downregulated	-0.859989	0.0461354
