## Supplemental Tables S1-S10 for "Age-Dependent Maturation and Rejuvenation of the Neural 3D Chromatin Interactome in Enriched Environments": Table S6.xlsx

### Sheet: Selenow
Selenow promoter (Fig. 2F) - Chicdiff significant altered interactions
Aging (Old vs Young)
symbol	baitID	bait	OtherEnd	log2FoldChange	pvalue	avDist	avgLogDist
Selenow	651201	chr7:15915032-15924807	chr7:14522438-14552300	1.06027	0.0349451	-1.37945e+06	14.1372
Selenow	651201	chr7:15915032-15924807	chr7:14547114-14580143	1.55811	0.010962	-1.35859e+06	14.122
Selenow	651201	chr7:15915032-15924807	chr7:14552301-14583026	1.66535	0.00133995	-1.35273e+06	14.1176
Selenow	651201	chr7:15915032-15924807	chr7:14561331-14589616	2.08362	2.3612e-06	-1.34213e+06	14.1098
Selenow	651201	chr7:15915032-15924807	chr7:14574221-14601299	1.97165	1.19463e-08	-1.3341e+06	14.1038
Selenow	651201	chr7:15915032-15924807	chr7:14574610-14604046	2.05581	1.1948e-09	-1.33153e+06	14.1018
Selenow	651201	chr7:15915032-15924807	chr7:14580144-14604217	2.15609	1.25099e-10	-1.3291e+06	14.1
Selenow	651201	chr7:15915032-15924807	chr7:14581539-14604452	2.20974	1.8017e-10	-1.32696e+06	14.0984
Selenow	651201	chr7:15915032-15924807	chr7:14583027-14615338	2.13954	3.89441e-10	-1.32445e+06	14.0965
Selenow	651201	chr7:15915032-15924807	chr7:14583882-14619979	2.0743	7.20174e-10	-1.32134e+06	14.0942
Selenow	651201	chr7:15915032-15924807	chr7:14584039-14622583	2.0653	3.01722e-09	-1.31795e+06	14.0916
Selenow	651201	chr7:15915032-15924807	chr7:14588096-14633183	1.98736	7.55103e-08	-1.31415e+06	14.0887
Selenow	651201	chr7:15915032-15924807	chr7:14589617-14639621	2.00284	2.4689e-07	-1.30983e+06	14.0854
Selenow	651201	chr7:15915032-15924807	chr7:16941160-16975456	-0.752397	0.0256675	1.03925e+06	13.854
Selenow	651201	chr7:15915032-15924807	chr7:31177878-31203741	-1.5618	0.0457779	1.5269e+07	16.5413
Selenow	651201	chr7:15915032-15924807	chr7:34201097-34245968	-1.97506	0.0476408	1.83061e+07	16.7227
Selenow	651201	chr7:15915032-15924807	chr7:5064471-5122827	-1.13324	0.0355108	-1.08298e+07	16.1978
Selenow	651201	chr7:15915032-15924807	chr7:5073971-5126657	-1.20678	0.0364611	-10820049	16.1969
Selenow	651201	chr7:15915032-15924807	chr7:6148041-6182751	-1.1206	0.0418972	-9.75341e+06	16.0931

### Sheet: Htr7
Htr7 promoter (Fig. 4G) - Chicdiff significant altered interactions
EE in young mice (YEE vs Young)
symbol	baitID	bait	OtherEnd	log2FoldChange	pvalue	avDist	avgLogDist
Htr7	388011	chr19:36056126-36063500	chr19:35094028-35124798	-0.270912	0.0124349	-946595	13.7606
Htr7	388011	chr19:36056126-36063500	chr19:35096666-35124968	-0.250672	0.019054	-943910	13.7578
Htr7	388011	chr19:36056126-36063500	chr19:35100218-35125780	-0.250505	0.018401	-941462	13.7552
Htr7	388011	chr19:36056126-36063500	chr19:35107631-35131012	-0.260523	0.0145156	-939237	13.7528
Htr7	388011	chr19:36056126-36063500	chr19:35110416-35131793	-0.238583	0.0245557	-937202	13.7507
Htr7	388011	chr19:36056126-36063500	chr19:35116276-35132030	-0.206631	0.0414839	-935514	13.7488
Htr7	388011	chr19:36056126-36063500	chr19:35116531-35136278	-0.203158	0.0427995	-933901	13.7471

### Sheet: Sema5b
Sema5b promoter (Fig. 4I) - Chicdiff significant altered interactions
EE in old mice (OEE vs Old)
symbol	baitID	bait	OtherEnd	log2FoldChange	pvalue	avDist	avgLogDist
Sema5b	299308	chr16:35540445-35546764	chr16:35578341-35628758	-0.174612	0.0204932	62905.8	11.0494
Sema5b	299308	chr16:35540445-35546764	chr16:35588705-35628802	-0.172511	0.0240205	67020.2	11.1127
Sema5b	299308	chr16:35540445-35546764	chr16:35590595-35634595	-0.171157	0.0229846	70842.8	11.1682
Sema5b	299308	chr16:35540445-35546764	chr16:35590956-35636481	-0.157591	0.0388192	74912.2	11.2241

### Sheet: Ndnf
Ndnf promoter (Fig. 6H) - Chicdiff significant altered interactions
Aging (Old vs Young)
symbol	baitID	bait	OtherEnd	log2FoldChange	pvalue	avDist	avgLogDist	Altered with EE-Young
Ndnf	620801	chr6:65670495-65672538	chr6:66484697-66509320	-0.389361	0.0496907	824777	13.6229	No
Ndnf	620801	chr6:65670495-65672538	chr6:66486483-66509498	-0.54607	0.00743925	826943	13.6255	Yes
Ndnf	620801	chr6:65670495-65672538	chr6:66487219-66510295	-0.507241	0.00882915	829038	13.628	Yes
Ndnf	620801	chr6:65670495-65672538	chr6:66489687-66515508	-0.531933	0.00538018	831261	13.6307	Yes
Ndnf	620801	chr6:65670495-65672538	chr6:66490309-66519119	-0.475078	0.0118896	833744	13.6337	Yes
Ndnf	620801	chr6:65670495-65672538	chr6:66493994-66522593	-0.454559	0.015676	836353	13.6368	Yes
EE in young mice (YEE vs Young)
symbol	baitID	bait	OtherEnd	log2FoldChange	pvalue	avDist	avgLogDist	Altered with Aging
Ndnf	620801	chr6:65670495-65672538	chr6:66486483-66509498	-0.496948	0.0288352	826943	13.6255	Yes
Ndnf	620801	chr6:65670495-65672538	chr6:66487219-66510295	-0.487273	0.0261788	829038	13.628	Yes
Ndnf	620801	chr6:65670495-65672538	chr6:66489687-66515508	-0.518552	0.015146	831261	13.6307	Yes
Ndnf	620801	chr6:65670495-65672538	chr6:66490309-66519119	-0.484376	0.0246053	833744	13.6337	Yes
Ndnf	620801	chr6:65670495-65672538	chr6:66493994-66522593	-0.533599	0.013581	836353	13.6368	Yes

### Sheet: Fosl2
Fosl2 promoter (Fig. 6J) - Chicdiff significant altered interactions
Aging (Old vs Young)
symbol	baitID	bait	OtherEnd	log2FoldChange	pvalue	avDist	avgLogDist	Altered with EE-Old
Fosl2	563457	chr5:32134450-32138359	chr5:31488070-31525095	0.397394	0.0105493	-630775	13.3547	Yes
Fosl2	563457	chr5:32134450-32138359	chr5:31492038-31525159	0.434284	0.00706954	-627586	13.3496	Yes
Fosl2	563457	chr5:32134450-32138359	chr5:31493077-31529672	0.393751	0.00949129	-624417	13.3446	No
Fosl2	563457	chr5:32134450-32138359	chr5:31493179-31530031	0.427714	0.0034664	-621079	13.3392	Yes
Fosl2	563457	chr5:32134450-32138359	chr5:31496219-31534170	0.433121	0.00228303	-617678	13.3337	Yes
Fosl2	563457	chr5:32134450-32138359	chr5:31505280-31544719	0.425551	0.00151922	-614161	13.328	Yes
Fosl2	563457	chr5:32134450-32138359	chr5:31511428-31551853	0.264911	0.039734	-606639	13.3157	Yes
Fosl2	563457	chr5:32134450-32138359	chr5:31517200-31560486	0.234752	0.035591	-599062	13.3031	Yes
Fosl2	563457	chr5:32134450-32138359	chr5:31523155-31562064	0.28075	0.00555793	-595325	13.2969	Yes
Fosl2	563457	chr5:32134450-32138359	chr5:31525096-31562254	0.278925	0.00368289	-591868	13.291	Yes
Fosl2	563457	chr5:32134450-32138359	chr5:31525160-31562927	0.222513	0.010941	-588462	13.2853	Yes
Fosl2	563457	chr5:32134450-32138359	chr5:31529673-31563660	0.201114	0.0125664	-585200	13.2797	Yes
Fosl2	563457	chr5:32134450-32138359	chr5:31530032-31567824	0.189318	0.0128817	-581938	13.2741	Yes
Fosl2	563457	chr5:32134450-32138359	chr5:31534171-31571046	0.183125	0.0125108	-578544	13.2683	Yes
Fosl2	563457	chr5:32134450-32138359	chr5:31544720-31580613	0.16467	0.021262	-575236	13.2625	Yes
Fosl2	563457	chr5:32134450-32138359	chr5:31551224-31587722	0.159232	0.0212347	-571945	13.2568	Yes
Fosl2	563457	chr5:32134450-32138359	chr5:31551854-31587842	0.166559	0.0169859	-568650	13.251	Yes
Fosl2	563457	chr5:32134450-32138359	chr5:31556841-31595580	0.174027	0.0115758	-565254	13.245	Yes
Fosl2	563457	chr5:32134450-32138359	chr5:31560487-31596205	0.175394	0.0106252	-561869	13.239	Yes
Fosl2	563457	chr5:32134450-32138359	chr5:31562065-31597039	0.150731	0.0246543	-558656	13.2333	No
Fosl2	563457	chr5:32134450-32138359	chr5:31562255-31598896	0.144286	0.0310838	-555401	13.2274	No
Fosl2	563457	chr5:32134450-32138359	chr5:31676070-31702055	0.165142	0.0233823	-446330	13.0088	Yes
Fosl2	563457	chr5:32134450-32138359	chr5:31677960-31707778	0.174293	0.0127703	-443793	13.0031	Yes
Fosl2	563457	chr5:32134450-32138359	chr5:31680141-31713787	0.184905	0.00742188	-437963	12.9899	Yes
Fosl2	563457	chr5:32134450-32138359	chr5:31684549-31714737	0.163456	0.0205487	-435061	12.9832	Yes
Fosl2	563457	chr5:32134450-32138359	chr5:31688390-31715339	0.178736	0.0112003	-432464	12.9773	Yes
Fosl2	563457	chr5:32134450-32138359	chr5:31694694-31717957	0.174274	0.0162241	-430182	12.972	Yes
Fosl2	563457	chr5:32134450-32138359	chr5:31697297-31718574	0.191789	0.00939761	-428157	12.9672	Yes
Fosl2	563457	chr5:32134450-32138359	chr5:31697406-31720342	0.190379	0.0089021	-426147	12.9625	Yes
Fosl2	563457	chr5:32134450-32138359	chr5:31700072-31720970	0.209505	0.00466446	-424155	12.9579	Yes
Fosl2	563457	chr5:32134450-32138359	chr5:31701124-31729066	0.196551	0.01248	-421935	12.9526	Yes
Fosl2	563457	chr5:32134450-32138359	chr5:31702056-31734716	0.190905	0.0200301	-419180	12.9461	Yes
Fosl2	563457	chr5:32134450-32138359	chr5:31707779-31739849	0.186143	0.0248928	-416238	12.939	Yes
EE in old mice (OEE vs Old)
symbol	baitID	bait	OtherEnd	log2FoldChange	pvalue	avDist	avgLogDist	Altered with Aging
Fosl2	563457	chr5:32134450-32138359	chr5:31488070-31525095	-0.398271	0.0136983	-630775	13.3547	Yes
Fosl2	563457	chr5:32134450-32138359	chr5:31492038-31525159	-0.363383	0.0282461	-627586	13.3496	Yes
Fosl2	563457	chr5:32134450-32138359	chr5:31493179-31530031	-0.358873	0.0202622	-621079	13.3392	Yes
Fosl2	563457	chr5:32134450-32138359	chr5:31496219-31534170	-0.37119	0.0133035	-617678	13.3337	Yes
Fosl2	563457	chr5:32134450-32138359	chr5:31505280-31544719	-0.443984	0.00204726	-614161	13.328	Yes
Fosl2	563457	chr5:32134450-32138359	chr5:31511428-31551853	-0.398233	0.00392129	-606639	13.3157	Yes
Fosl2	563457	chr5:32134450-32138359	chr5:31515347-31556840	-0.378669	0.00376043	-602915	13.3095	No
Fosl2	563457	chr5:32134450-32138359	chr5:31517200-31560486	-0.371259	0.00187923	-599062	13.3031	Yes
Fosl2	563457	chr5:32134450-32138359	chr5:31523155-31562064	-0.413399	0.000140094	-595325	13.2969	Yes
Fosl2	563457	chr5:32134450-32138359	chr5:31525096-31562254	-0.39282	0.000164786	-591868	13.291	Yes
Fosl2	563457	chr5:32134450-32138359	chr5:31525160-31562927	-0.249944	0.006059	-588462	13.2853	Yes
Fosl2	563457	chr5:32134450-32138359	chr5:31529673-31563660	-0.229905	0.00656148	-585200	13.2797	Yes
Fosl2	563457	chr5:32134450-32138359	chr5:31530032-31567824	-0.252195	0.00148111	-581938	13.2741	Yes
Fosl2	563457	chr5:32134450-32138359	chr5:31534171-31571046	-0.214432	0.00572218	-578544	13.2683	Yes
Fosl2	563457	chr5:32134450-32138359	chr5:31544720-31580613	-0.196637	0.00781379	-575236	13.2625	Yes
Fosl2	563457	chr5:32134450-32138359	chr5:31551224-31587722	-0.194029	0.00629571	-571945	13.2568	Yes
Fosl2	563457	chr5:32134450-32138359	chr5:31551854-31587842	-0.187672	0.00821354	-568650	13.251	Yes
Fosl2	563457	chr5:32134450-32138359	chr5:31556841-31595580	-0.173898	0.0127718	-565254	13.245	Yes
Fosl2	563457	chr5:32134450-32138359	chr5:31560487-31596205	-0.165754	0.0152891	-561869	13.239	Yes
Fosl2	563457	chr5:32134450-32138359	chr5:31621309-31668464	-0.180029	0.0461196	-493028	13.1083	No
Fosl2	563457	chr5:32134450-32138359	chr5:31623861-31671204	-0.191688	0.0395138	-488732	13.0996	No
Fosl2	563457	chr5:32134450-32138359	chr5:31624751-31676069	-0.206474	0.0277801	-484247	13.0904	No
Fosl2	563457	chr5:32134450-32138359	chr5:31634116-31680122	-0.18348	0.0428719	-475118	13.0713	No
Fosl2	563457	chr5:32134450-32138359	chr5:31654096-31688389	-0.186849	0.0299609	-464252	13.0482	No
Fosl2	563457	chr5:32134450-32138359	chr5:31658377-31694693	-0.195859	0.0193902	-461042	13.0412	No
Fosl2	563457	chr5:32134450-32138359	chr5:31659382-31697296	-0.160507	0.0460895	-457668	13.0339	No
Fosl2	563457	chr5:32134450-32138359	chr5:31676070-31702055	-0.142437	0.0471379	-446330	13.0088	Yes
Fosl2	563457	chr5:32134450-32138359	chr5:31677960-31707778	-0.159221	0.0247081	-443793	13.0031	Yes
Fosl2	563457	chr5:32134450-32138359	chr5:31680141-31713787	-0.161274	0.0205207	-437963	12.9899	Yes
Fosl2	563457	chr5:32134450-32138359	chr5:31684549-31714737	-0.169036	0.0182436	-435061	12.9832	Yes
Fosl2	563457	chr5:32134450-32138359	chr5:31688390-31715339	-0.168195	0.0185221	-432464	12.9773	Yes
Fosl2	563457	chr5:32134450-32138359	chr5:31694694-31717957	-0.168651	0.0196147	-430182	12.972	Yes
Fosl2	563457	chr5:32134450-32138359	chr5:31697297-31718574	-0.188744	0.0110736	-428157	12.9672	Yes
Fosl2	563457	chr5:32134450-32138359	chr5:31697406-31720342	-0.182488	0.0129924	-426147	12.9625	Yes
Fosl2	563457	chr5:32134450-32138359	chr5:31700072-31720970	-0.185842	0.0130759	-424155	12.9579	Yes
Fosl2	563457	chr5:32134450-32138359	chr5:31701124-31729066	-0.190148	0.0167808	-421935	12.9526	Yes
Fosl2	563457	chr5:32134450-32138359	chr5:31702056-31734716	-0.195687	0.0182743	-419180	12.9461	Yes
Fosl2	563457	chr5:32134450-32138359	chr5:31707779-31739849	-0.175566	0.0380984	-416238	12.939	Yes
Fosl2	563457	chr5:32134450-32138359	chr5:31714738-31751939	-0.169611	0.0450425	-406666	12.9157	No
Fosl2	563457	chr5:32134450-32138359	chr5:31729067-31772677	-0.19397	0.0340951	-383312	12.8566	No
Fosl2	563457	chr5:32134450-32138359	chr5:31734717-31773331	-0.185336	0.0424565	-379574	12.8468	No
Fosl2	563457	chr5:32134450-32138359	chr5:31739850-31779610	-0.206345	0.0272975	-376012	12.8374	No
Fosl2	563457	chr5:32134450-32138359	chr5:31746338-31783827	-0.247516	0.00992003	-372501	12.828	No
Fosl2	563457	chr5:32134450-32138359	chr5:31750623-31792569	-0.229332	0.0187093	-368890	12.8183	No
Fosl2	563457	chr5:32134450-32138359	chr5:31754199-31802494	-0.219738	0.0341296	-360751	12.7959	No
Fosl2	563457	chr5:32134450-32138359	chr5:31756243-31804258	-0.228623	0.0277491	-356373	12.7837	No

### Sheet: Grm4
Grm4 promoter (Fig. 6L) - Chicdiff significant altered interactions
Aging (Old vs Young)
symbol	baitID	bait	OtherEnd	log2FoldChange	pvalue	avDist	avgLogDist	Altered with EE-Old
Grm4	327424	chr17:27494962-27518119	chr17:27066688-27134158	-0.315834	0.0317891	-402637	12.9058	No
Grm4	327424	chr17:27494962-27518119	chr17:27086225-27144877	-0.348507	0.0117996	-391262	12.8771	No
Grm4	327424	chr17:27494962-27518119	chr17:27086283-27146533	-0.313166	0.0152881	-385857	12.8632	No
Grm4	327424	chr17:27494962-27518119	chr17:27086975-27154557	-0.274948	0.0300696	-380046	12.848	No
Grm4	327424	chr17:27494962-27518119	chr17:27095409-27162051	-0.258869	0.0301957	-368046	12.816	Yes
Grm4	327424	chr17:27494962-27518119	chr17:27121118-27163066	-0.323867	0.00613238	-363110	12.8025	Yes
Grm4	327424	chr17:27494962-27518119	chr17:27126384-27170547	-0.247115	0.033277	-359196	12.7916	Yes
Grm4	327424	chr17:27494962-27518119	chr17:27129107-27190321	-0.235379	0.0375333	-354406	12.7782	Yes
EE in old mice (OEE vs Old)
symbol	baitID	bait	OtherEnd	log2FoldChange	pvalue	avDist	avgLogDist	Altered with Aging
Grm4	327424	chr17:27494962-27518119	chr17:27095409-27162051	0.301518	0.0153953	-368046	12.816	Yes
Grm4	327424	chr17:27494962-27518119	chr17:27121118-27163066	0.370381	0.00252746	-363110	12.8025	Yes
Grm4	327424	chr17:27494962-27518119	chr17:27126384-27170547	0.348242	0.00319515	-359196	12.7916	Yes
Grm4	327424	chr17:27494962-27518119	chr17:27129107-27190321	0.320953	0.00514509	-354406	12.7782	Yes
Grm4	327424	chr17:27494962-27518119	chr17:27134112-27194141	0.235304	0.036591	-348895	12.7625	No
Grm4	327424	chr17:27494962-27518119	chr17:27134159-27196381	0.241572	0.0244763	-343338	12.7465	No
Grm4	327424	chr17:27494962-27518119	chr17:27144878-27218450	0.201178	0.0459399	-330982	12.7098	No
Grm4	327424	chr17:27494962-27518119	chr17:27146534-27221659	0.219956	0.0279051	-324223	12.6892	No
