## Supplemental Tables S1-S10 for "Age-Dependent Maturation and Rejuvenation of the Neural 3D Chromatin Interactome in Enriched Environments": Table S7.xlsx

### Sheet: Neurons-PreB
Neurons and PreB cells - Chicdiff significant altered interactions - Aging (Old vs Young)
symbol	baitID	bait	OtherEnd	log2FoldChange_Neurons	pvalue_Neurons	log2FoldChange_PreB	pvalue_PreB	avDist	avgLogDist
Fgfbp3	388289	chr19:36916623-36921054	chr19:37340131-37397697	1.63632	0.0335722	1.33142	0.000162862	455566	13.0293
Fgfbp3	388289	chr19:36916623-36921054	chr19:37334937-37378784	1.50461	0.0319187	1.212	0.000708285	437054	12.9878
Kif11	388429	chr19:37376212-37377006	chr19:36910759-36943282	1.8074	0.0309807	0.897916	0.00282042	-449722	13.0164
Kif11	388429	chr19:37376212-37377006	chr19:36903032-36932831	1.77987	0.0392547	0.786403	0.00825488	-455758	13.0297
Kif11	388429	chr19:37376212-37377006	chr19:36901631-36931786	1.79262	0.031557	0.789671	0.00909327	-458483	13.0357
Kif11	388429	chr19:37376212-37377006	chr19:36898260-36929765	1.76024	0.0276338	0.714617	0.0191007	-461286	13.0418
Kif11	388429	chr19:37376212-37377006	chr19:36892463-36928676	1.73971	0.0302605	0.691497	0.0248481	-464364	13.0484
Gfod1	191567	chr13:43303154-43307249	chr13:43189706-43249558	0.15417	0.0358124	0.211202	0.0354142	-72428	11.1903
NA	214315	chr13:113316924-113319081	chr13:113648647-113679730	0.232628	0.0295298	0.309147	0.0377158	343147	12.7459
Elfn2	281755	chr15:78718104-78721637	chr15:78588222-78629338	0.273529	0.031221	0.313953	0.0495201	-106993	11.5805
