## Supplemental Tables S1-S10 for "Age-Dependent Maturation and Rejuvenation of the Neural 3D Chromatin Interactome in Enriched Environments": Table S8.xlsx

### Sheet: Aging vs EE
Aging vs EE-Young - Genes with significantly altered interactions (Fig. 6E)
symbol	GENEID	Expression_log2FoldChange_Aging	Expression_pvalue_Aging	Expression_log2FoldChange_EE-Young	Expression_pvalue_EE-Young
Ndnf	ENSMUSG00000049001	-0.706957	0.00367958	-0.466888	0.021726
A830073O21Rik	ENSMUSG00000091890	-0.59543	0.0309609	-0.497066	0.161624
Ccnf	ENSMUSG00000072082	0.579939	0.0641781	0.452129	0.164152
Mfsd12	ENSMUSG00000034854	0.358819	0.0691653	0.205116	0.149541
Pcdh15	ENSMUSG00000052613	-0.44533	0.0717697	0.696753	0.0755436
Spag1	ENSMUSG00000037617	-0.345184	0.0755457	0.21037	0.192556
Ctrl	ENSMUSG00000031896	1.30467	0.0916171	1.40251	0.0639844
Tubgcp6	ENSMUSG00000051786	0.281386	0.114841	0.325158	0.00750132
Smu1	ENSMUSG00000028409	-0.150478	0.118316	-0.165538	0.0373302
Wdr17	ENSMUSG00000039375	-0.209224	0.119423	-0.128546	0.198847
Srsf11	ENSMUSG00000055436	0.150474	0.141237	0.169919	0.113239
Camk2d	ENSMUSG00000053819	0.297172	0.169393	0.741893	0.0155854
Aging vs EE-Old - Genes with singnificantly altered interactions (Fig. 6F)
symbol	GENEID	Expression_log2FoldChange_Aging	Expression_pvalue_Aging	Expression_log2FoldChange_EE-Old	Expression_pvalue_EE-Old
Pirt	ENSMUSG00000048070	-1.3051	6.51765e-05	0.987073	0.0414933
Zbtb20	ENSMUSG00000022708	0.771133	8.80798e-05	-0.354603	0.152215
Grm4	ENSMUSG00000063239	-0.72358	0.00100658	0.654099	0.0282551
Fosl2	ENSMUSG00000029135	-0.445674	0.00342102	0.46076	0.036082
Nap1l5	ENSMUSG00000055430	-0.506136	0.00673827	0.435791	0.102606
Scfd1	ENSMUSG00000020952	-0.331705	0.0215828	0.228963	0.167721
Tmem130	ENSMUSG00000043388	-0.216447	0.0478204	0.246857	0.103042
Dagla	ENSMUSG00000035735	0.262307	0.050529	-0.32208	0.127088
Acap3	ENSMUSG00000029033	0.238587	0.0551909	-0.248649	0.0862232
Map3k5	ENSMUSG00000071369	0.328793	0.0923036	-0.37159	0.0948183
Gucy1a2	ENSMUSG00000041624	-0.34677	0.101983	-0.467504	0.0731325
Actn1	ENSMUSG00000015143	0.22536	0.111503	-0.223833	0.172526
Aloxe3	ENSMUSG00000020892	-0.389191	0.126982	0.483753	0.0757149
Fhod3	ENSMUSG00000034295	-0.311702	0.193715	0.547985	0.0095271
