## Supplemental Tables S1-S10 for "Age-Dependent Maturation and Rejuvenation of the Neural 3D Chromatin Interactome in Enriched Environments": Table S9.xlsx

### Sheet: Primers_Adapters
Primers for liCHi-C 3C quality controls
Interaction	Sequence	Comments	Length Interaction Detected
Calr1	TCATGAGTTCCCCACATCTTTG	use in combination with mm Calr3	7 kb
Calr3	CTGTGGGCACCAGATGTGTAAAT	use in combination with mm Calr1	7 kb
Hist1h2ae	GGGTAATGGTGTCACTAACTGG	use in combination with mm Hist1h3e	5 kb
Hist1h3e	GGGTTTGATGAGTTGGTGAAG	use in combination with mm Hist1h2ae	5 kb
Hist1h2ae	GGGTAATGGTGTCACTAACTGG	use in combination with mm Hist1h4i	1,5 Mb
Hist1h4i	TTGGGCCAAAGCCTATATGA	use in combination with mm Hist1h2ae	1,5 Mb
PE adapters and primers used for liCHi-C library construction
Adapter/Primer	Sequence
PE1 Adapter	5′ P-GATCGGAAGAGCGGTTCAGCAGGAATGCCGAG 3’
PE2 Adapter	5′ ACACTCTTTCCCTACACGACGCTCTTCCGATC*T 3’
PE PCR Primer 1	5'AATGATACGGCGACCACCGAGATCTACACTCTTTCCCTACACGACGCTCTTCCGATCT 3’
PE PCR Primer 2	5'CAAGCAGAAGACGGCATACGAGATCGGTCTCGGCATTCCTGCTGAACCGCTCTTCCGATCT 3’
